# Field–Flow–Front mapping of breast cancer evolutionary dynamics in situ

**DOI:** 10.64898/2026.06.23.733638

**Authors:** Yuhong Zhang, Juan Ji, Mingquan Gao, Yiyao Zhang, Zifei Wu, Chuan Wu, Junchao Wang, Hongyuan Jia, Yiyan Yang, Luo Liang, Shuang Li, Yajie Tu, Lan Lei, Yaxing Pei, Hong Yang, Shenglin Luo, Yang Liu, Rong Li, Junjie Li, Weidong Wang

## Abstract

Tumour progression reflects not only which clones arise but where, when and in what context they expand—dimensions genotype-centred reconstructions leave unresolved. Here we reconstruct breast cancer evolution in situ across 34 Visium HD, 16 Xenium, 32 MIBI-TOF and 10 CODEX samples, serial-section 3D reconstruction, single-cell and bulk transcriptomes, and genome-wide CRISPR dependency profiles. We partition tumours into 296 cancer microzones—stroma-bounded units within which expansion is reconstructed—and define in each a Cancer Progression Metric(CPM) coupling a transcriptomic clock to expansion geometry. Projected onto tissue, CPM yields a Field–Flow–Front model rendering progression as a continuous physical process and resolving subclonal architecture into spatially coherent domains rather than predefined branches. Unexpectedly, the most advanced fronts were not the most proliferative but low-dependency, slow-cycling populations with directional expansion, driven by an extracellular matrix programme whose evolutionary force exceeded inflammation by nearly an order of magnitude yet whose genes were the least cell-autonomous. Under chemotherapy it persisted while its clonal carriers reshuffled, marking a transferable, stroma-coupled front process—not a fixed clone—as the unit of advance. Distilled into an evolutionary advantage load, this front process predicted recurrence and survival across independent cohorts and improved on conventional staging, establishing a tissue-embedded paradigm for mapping tumour evolutionary dynamics, from local fronts to patient outcome.
