## Supplementary Table 1 for "Field–Flow–Front mapping of breast cancer evolutionary dynamics in situ"

### Sheet: Visium_HD_clinical_data
Sample ID	Sex	Age at diagnosis	Diagnosis	Stage	Molecular subtype	Immunohistochemistry (IHC)	Pathological features	Treatment
193	Female	36	Invasive ductal carcinoma (NST), right breast	pT1cN1snM?	TNBC	ER−, PR−, HER2 0, Ki67 ~80%, CK5/6+, EGFR+, SOX10+, AR−, GATA3 weak+	WHO grade III (score 8); no definite lymphovascular or perineural invasion; sentinel lymph node metastasis (1/3)	Breast-conserving surgery + sentinel lymph node biopsy + 4 cycles chemotherapy
628	Female	54	Invasive ductal carcinoma (NST), right breast	pT2N0M0	TNBC	ER−, PR−, HER2 1+, Ki67 ~50%, CK5/6−, AR−, p53 mutant-type, GATA3−	WHO grade III (score 8); prominent lymphocytic infiltration; no lymphovascular or perineural invasion	Breast-conserving surgery + sentinel lymph node biopsy + 8 cycles chemotherapy
667	Female	46	Invasive ductal carcinoma (NST) with DCIS, right breast	pT1cN0snM0 (Stage IA)	TNBC	ER−, PR−, HER2 1+, Ki67 ~80%, CK5/6 partially+, p53 strong+, EGFR+, AR−	WHO grade III; accompanied by high-grade DCIS; no lymphovascular or perineural invasion	Breast-conserving surgery + sentinel lymph node biopsy + 5 cycles chemotherapy
567	Female	40	Invasive ductal carcinoma (NST), left breast	T2N1M0 (Stage IIB)	TNBC	ER−, PR−, HER2 0, Ki67 ~70–80%, AR+, GATA3+, CK5/6 partially+	WHO grade III; lymph node metastasis (1/10); lymphatic involvement observed; invasive component classified as ER−/PR−/HER2−	Mastectomy + axillary lymph node dissection + 8 cycles chemotherapy
762	Female	70	Adenoid cystic carcinoma, left breast	pT1N0M0	TNBC (special subtype)	ER−, PR−, HER2 1+, Ki67 ~10%, CK5/6+, CD117+, SOX10+, AR−	Adenoid cystic carcinoma; no lymph node metastasis; perineural invasion present	Mastectomy + sentinel lymph node biopsy + 4 cycles chemotherapy
1	Female	NA	Ductal carcinoma in situ	NA	NA	NA	NA	NA
2	Female	NA	Ductal carcinoma in situ	NA	NA	NA	NA	NA
3	Female	58	Ductal carcinoma in situ	NA	NA	NA	NA	NA
4	Female	76	Invasive ductal carcinoma	NA	NA	NA	NA	NA
5	Female	NA	Invasive ductal carcinoma	NA	NA	NA	NA	NA
E1F1	Female	58	Invasive Ductal Carcinoma	T1N1M0; Stage IIA	TNBC	ER−, PR−, HER2−	NA	NA
E2F2	Female	54	Invasive Ductal Carcinoma	T3N1M0; Stage IIIA	Luminal-like / HR-positive, HER2-negative	ER+++, PR+++, HER2−	NA	NA
E3F3	Female	46	Invasive Ductal Carcinoma	T1N0M0; Stage I	Luminal-like / HR-positive, HER2-negative	ER−, PR+—++, HER2−	NA	NA
E4F4	Female	65	Invasive Ductal Carcinoma	T1N0M0; Stage I	HER2-positive	ER−, PR−, HER2+++	NA	NA
E5F5	Female	41	Invasive Lobular Carcinoma	T3N1M0; Stage IIIA	HER2-positive	ER−, PR−, HER2+++	NA	NA
E6F6	Female	55	Invasive Ductal Carcinoma	T1N1M0; Stage IIA	Luminal-like / HR-positive, HER2-negative	ER++, PR++—+++, HER2−	NA	NA
G1H1	Female	42	Invasive Ductal Carcinoma	T2N0M0; Stage IIA	TNBC	ER−, PR−, HER2−	NA	NA
G2H2	Female	49	Invasive Ductal Carcinoma	T1N0M0; Stage I	Luminal-like / HR-positive, HER2-negative	ER+++, PR−, HER2−	NA	NA
G3H3	Female	32	Invasive Ductal Carcinoma	T2N0M0; Stage IIA	Luminal-like / HR-positive, HER2-negative	ER++, PR++—+++, HER2−	NA	NA
G4H4	Female	74	Invasive Ductal Carcinoma	T1N0M0; Stage I	HR-positive / HER2-equivocal or heterogeneous	ER+—++, PR+—++, HER2+—++	NA	NA
G5H5	Female	42	Invasive Ductal Carcinoma	T2N0M0; Stage IIA	Luminal-like / HR-positive, HER2-negative	ER++—+++, PR++, HER2−	NA	NA
G6H6	Female	49	Invasive Ductal Carcinoma	T2N1M0; Stage IIB	Luminal-like / HR-positive, HER2-negative	ER++, PR−, HER2−	NA	NA
I1J1	Female	61	Invasive Ductal Carcinoma	T3N0M0; Stage IIB	Luminal-like / HR-positive, HER2-negative	ER++, PR−, HER2−	NA	NA
I2J2	Female	30	Invasive Ductal Carcinoma	T2N3M0; Stage IIIC	HER2-positive	ER−, PR−, HER2+++	NA	NA
I3J3	Female	56	Invasive Ductal Carcinoma	T2N0M0; Stage IIA	TNBC	ER−, PR−, HER2−	NA	NA
I4J4	Female	36	Infiltrative ductal carcinoma	T3N3M0; Stage IIIC	TNBC	ER−, PR−, HER2−	NA	NA
I5J5	Female	74	Infiltrative ductal carcinoma	T3N0M0; Stage IIB	HER2-equivocal / heterogeneous, HR-negative	ER−, PR−, HER2+—++	NA	NA
I6J6	Female	55	Acinic Cell carcinoma	T2N0M0; Stage IIA	TNBC	ER−, PR−, HER2−	NA	NA

### Sheet: Xenium_panel
Gene	Ensembl ID	Probesets
ACTA2	ENSG00000107796	7
ACTB	ENSG00000075624	2
ACTG2	ENSG00000163017	8
ACTR3B	ENSG00000133627	8
ADAMTS8	ENSG00000134917	8
ADH1B	ENSG00000196616	8
ADIPOQ	ENSG00000181092	8
AGR3	ENSG00000173467	8
ALDH1A3	ENSG00000184254	8
ANKRD17	ENSG00000132466	8
ANKRD30A	ENSG00000148513	8
ANKRD30B	ENSG00000180777	8
ANLN	ENSG00000011426	8
ANPEP	ENSG00000166825	8
APOC1	ENSG00000130208	6
AQP1	ENSG00000240583	8
AQP3	ENSG00000165272	8
AR	ENSG00000169083	8
ARHGDIB	ENSG00000111348	8
ASPH	ENSG00000198363	8
ATP5MG	ENSG00000167283	8
AURKA	ENSG00000087586	8
BAG1	ENSG00000107262	8
BANK1	ENSG00000153064	8
BCL2	ENSG00000171791	8
BIRC3	ENSG00000023445	5
BIRC5	ENSG00000089685	8
BLVRA	ENSG00000106605	8
BMP2K	ENSG00000138756	8
BRK1	ENSG00000254999	8
C15orf48	ENSG00000166920	5
C1R	ENSG00000159403	8
CAPN13	ENSG00000162949	8
CCDC80	ENSG00000091986	8
CCL5	ENSG00000271503	6
CCNB1	ENSG00000134057	8
CCNE1	ENSG00000105173	8
CCR7	ENSG00000126353	7
CCSER2	ENSG00000107771	8
CD163	ENSG00000177575	8
CD24	ENSG00000272398	3
CD27	ENSG00000139193	8
CD3E	ENSG00000198851	8
CD68	ENSG00000129226	8
CD74	ENSG00000019582	8
CD83	ENSG00000112149	8
CD8A	ENSG00000153563	8
CDC20	ENSG00000117399	8
CDC6	ENSG00000094804	8
CDH3	ENSG00000062038	8
CDK5RAP3	ENSG00000108465	8
CEACAM6	ENSG00000086548	8
CENPF	ENSG00000117724	8
CEP55	ENSG00000138180	8
CGA	ENSG00000135346	8
CHI3L1	ENSG00000133048	8
CHIT1	ENSG00000133063	8
CIRBP	ENSG00000099622	8
CLDN4	ENSG00000189143	5
CLEC14A	ENSG00000176435	8
CMSS1	ENSG00000184220	8
CNN1	ENSG00000130176	8
CNOT2	ENSG00000111596	8
COL17A1	ENSG00000065618	8
COL4A1	ENSG00000187498	8
COLEC12	ENSG00000158270	8
CPA3	ENSG00000163751	8
CSAD	ENSG00000139631	8
CTLA4	ENSG00000163599	8
CTSV	ENSG00000136943	8
CXCL10	ENSG00000169245	8
CXCL12	ENSG00000107562	8
CXCL14	ENSG00000145824	8
CXCR4	ENSG00000121966	8
CXXC5	ENSG00000171604	8
CYP4Z1	ENSG00000186160	8
CYTIP	ENSG00000115165	8
DKC1	ENSG00000130826	8
DNAJC3	ENSG00000102580	8
DSP	ENSG00000096696	8
DST	ENSG00000151914	3
EEF1G	ENSG00000254772	4
EEF2	ENSG00000167658	4
EGFR	ENSG00000146648	8
EIF5A	ENSG00000132507	8
ENO1	ENSG00000074800	8
EPCAM	ENSG00000119888	8
ERBB2	ENSG00000141736	8
EREG	ENSG00000124882	8
ESR1	ENSG00000091831	8
EXO1	ENSG00000174371	8
FADS2	ENSG00000134824	8
FASN	ENSG00000169710	8
FBLN1	ENSG00000077942	8
FGFR4	ENSG00000160867	8
FHL2	ENSG00000115641	8
FLT1	ENSG00000102755	8
FMO4	ENSG00000076258	8
FOXA1	ENSG00000129514	8
FOXC1	ENSG00000054598	8
G6PD	ENSG00000160211	8
GALNT5	ENSG00000136542	8
GAPDH	ENSG00000111640	2
GASK1B	ENSG00000164125	8
GATA3	ENSG00000107485	8
GLYATL2	ENSG00000156689	8
GPR160	ENSG00000173890	8
GPR183	ENSG00000169508	8
GRB14	ENSG00000115290	8
GRB7	ENSG00000141738	8
GSTM1	ENSG00000134184	8
GUSB	ENSG00000169919	8
H3F3B	ENSG00000132475	3
HDGF	ENSG00000143321	8
HECTD2	ENSG00000165338	8
HEYL	ENSG00000163909	8
HINT1	ENSG00000169567	8
HLA-G	ENSG00000204632	8
HMGA1	ENSG00000137309	8
HMGB2	ENSG00000164104	8
HMOX1	ENSG00000100292	8
HNRNPA2B1	ENSG00000122566	8
HNRNPL	ENSG00000104824	8
HOXC8	ENSG00000037965	8
HSPA6	ENSG00000173110	8
HSPD1	ENSG00000144381	8
HSPG2	ENSG00000142798	8
IGFBP3	ENSG00000146674	8
IGFBP5	ENSG00000115461	8
IL1R1	ENSG00000115594	8
IL2RG	ENSG00000147168	8
IL7R	ENSG00000168685	8
IRAK1	ENSG00000184216	8
ISG15	ENSG00000187608	6
ITGAX	ENSG00000140678	8
ITGB1	ENSG00000150093	8
KIF2C	ENSG00000142945	8
KIT	ENSG00000157404	8
KRT14	ENSG00000186847	3
KRT15	ENSG00000171346	7
KRT17	ENSG00000128422	3
KRT19	ENSG00000171345	3
KRT23	ENSG00000108244	8
KRT5	ENSG00000186081	8
KRT6B	ENSG00000185479	8
LAMA2	ENSG00000196569	8
LAMA3	ENSG00000053747	8
LAMA4	ENSG00000112769	8
LAMB1	ENSG00000091136	8
LAMB3	ENSG00000196878	8
LAMC2	ENSG00000058085	8
LDHA	ENSG00000134333	8
LDHB	ENSG00000111716	8
LENG8	ENSG00000167615	8
LEPR	ENSG00000116678	8
LIFR	ENSG00000113594	8
LOXL1	ENSG00000129038	8
LPL	ENSG00000175445	8
LTF	ENSG00000012223	6
LUC7L3	ENSG00000108848	8
LYPD3	ENSG00000124466	8
LYVE1	ENSG00000133800	8
LYZ	ENSG00000090382	8
MALAT1	ENSG00000251562	1
MAPT	ENSG00000186868	8
MDM2	ENSG00000135679	8
MELK	ENSG00000165304	8
MIA	ENSG00000261857	5
MIF	ENSG00000240972	2
MKI67	ENSG00000148773	8
MLPH	ENSG00000115648	8
MMP11	ENSG00000099953	8
MMP12	ENSG00000262406	8
MMP14	ENSG00000157227	8
MMP2	ENSG00000087245	8
MMP9	ENSG00000100985	8
MS4A1	ENSG00000156738	8
MT1E	ENSG00000169715	6
MTCO1P40	MTCO1P40	3
MTHFD2	ENSG00000065911	8
MUC6	ENSG00000184956	8
MYBL2	ENSG00000101057	8
MYC	ENSG00000136997	8
MYH11	ENSG00000133392	8
MYLK	ENSG00000065534	8
MYO5B	ENSG00000167306	8
NAT1	ENSG00000171428	8
NDC80	ENSG00000080986	8
NDRG1	ENSG00000104419	8
NDUFA4L2	ENSG00000185633	8
NEO1	ENSG00000067141	8
NPY1R	ENSG00000164128	8
NUF2	ENSG00000143228	8
OLFML2A	ENSG00000185585	8
OPRPN	ENSG00000171199	8
ORC6	ENSG00000091651	8
OXTR	ENSG00000180914	8
PCBP1	ENSG00000169564	8
PDAP1	ENSG00000106244	8
PDGFD	ENSG00000170962	8
PDGFRB	ENSG00000113721	8
PDZK1IP1	ENSG00000162366	8
PECAM1	ENSG00000261371	8
PGK1	ENSG00000102144	8
PGR	ENSG00000082175	8
PHGDH	ENSG00000092621	8
PIGR	ENSG00000162896	8
PIP	ENSG00000159763	5
PKM	ENSG00000067225	8
PLVAP	ENSG00000130300	8
POLR2A	ENSG00000181222	8
POLR2J3	ENSG00000285437	8
PPIB	ENSG00000166794	8
PRR11	ENSG00000068489	8
PSD3	ENSG00000156011	8
PTGES	ENSG00000148344	8
PTN	ENSG00000105894	5
PTTG1	ENSG00000164611	8
PUM1	ENSG00000134644	8
RARRES1	ENSG00000118849	8
REEP5	ENSG00000129625	8
RER1	ENSG00000157916	8
RGS5	ENSG00000143248	8
RPLP0	ENSG00000089157	2
RRM2	ENSG00000171848	8
S100A14	ENSG00000189334	8
S100A8	ENSG00000143546	3
S100A9	ENSG00000163220	3
S100P	ENSG00000163993	5
SARAF	ENSG00000133872	8
SCGB2A1	ENSG00000124939	6
SCGB2A2	ENSG00000110484	8
SCUBE2	ENSG00000175356	8
SDC1	ENSG00000115884	8
SEMA3C	ENSG00000075223	8
SERHL2	ENSG00000183569	8
SERPINA3	ENSG00000196136	8
SERPINB5	ENSG00000206075	8
SET	ENSG00000119335	8
SFRP1	ENSG00000104332	8
SFRP4	ENSG00000106483	8
SLC2A1	ENSG00000117394	8
SLC39A6	ENSG00000141424	8
SLC40A1	ENSG00000138449	8
STC1	ENSG00000159167	8
SYMPK	ENSG00000125755	8
TACSTD2	ENSG00000184292	3
TAGLN	ENSG00000149591	8
TENT5C	ENSG00000183508	8
TFAP2A	ENSG00000137203	8
TFF3	ENSG00000160180	8
TFPI2	ENSG00000105825	8
TFRC	ENSG00000072274	8
TGFB2	ENSG00000092969	8
TIGIT	ENSG00000181847	8
TIMP1	ENSG00000102265	8
TLN1	ENSG00000137076	8
TLN2	ENSG00000171914	8
TMA7	ENSG00000232112	5
TMEM45B	ENSG00000151715	8
TNFRSF13C	ENSG00000159958	8
TOMM7	ENSG00000196683	8
TOP2A	ENSG00000131747	8
TP63	ENSG00000073282	8
TPD52	ENSG00000076554	8
TRAC	ENSG00000277734	8
TRAF4	ENSG00000076604	8
TUBA1B	ENSG00000123416	3
TYMS	ENSG00000176890	8
UBE2C	ENSG00000175063	8
UBE2T	ENSG00000077152	7
VCL	ENSG00000035403	8
VEGFA	ENSG00000112715	8
VTCN1	ENSG00000134258	8
VWF	ENSG00000110799	8
WFDC2	ENSG00000101443	7
YWHAE	ENSG00000108953	4
YWHAQ	ENSG00000134308	8
YWHAZ	ENSG00000164924	4
YY1AP1	ENSG00000163374	8

### Sheet: MIBI_panel
Isotope	Label	element/antibody	Comment
12	C	e	Carbon
23	Na	e	Sodium
28	Si	e	Silicon This is the material of the slide. Marks bare regions. Used for calibration and noise reduction.
31	P	e	Phosphorous
40	Ca	e	Calcium
56	Fe	e	Ferum
89	dsDNA	a	This is the channel we use for nuclear segmentation
113	Vimentin	a
115	SMA	a
128	Background	-	Mass without any antibosy. We use this channel to estimate noise.
140	B7H3	a	Bad antibody. Didn't work.
141	FoxP3	a
142	Lag3	a
143	CD4	a
144	CD16	a
145	CD56	a
146	OX40	a
147	PD1	a
148	CD31	a
149	PD-L1	a
150	EGFR	a
151	Ki67	a
152	CD209	a
153	CD11c	a
154	CD138	a
155	CD163	a	Bad antibody. Didn't work.
156	CD68	a
157	CSF-1R	a	Bad antibody. Non-specific staining.
158	CD8	a
159	CD3	a
160	IDO	a
161	Keratin17	a
162	CD63	a
163	CD45RO	a
164	CD20	a
165	p53	a
166	Beta catenin	a
167	HLA-DR	a
168	CD11b	a
169	CD45	a
170	H3K9ac	a
171	Pan-Keratin	a
172	H3K27me3	a
173	phospho-S6	a
174	MPO	a
175	Keratin6	a
176	HLA_Class_1	a
181	Ta	e	Tantilum. This is the coating of the slide. Marks bare regions. Used for calibration and noise reduction.
197	Au	e	Gold. This is the coating of the slide. Marks bare regions. Used for calibration and noise reduction.

### Sheet: Codex_panel
No	Marker
1	CD19
2	PECAM1
3	HLA-DRA
4	MKI67
5	CD274
6	FAP
7	CTLA4
8	CD69
9	CD2
10	B3GAT1
11	PDPN
12	HIF1A
13	COL4A2
14	CD40LG
15	NCAM1
16	IGHM
17	MMP12
18	CD36
19	CD9
20	CD1C
21	ITGA6
22	PTPRC
23	FCGR3A
24	FOXP3
25	IL3RA
26	KRT19
27	HLA-B
28	THY1
29	IL7R
30	ICOS
31	CXCR5
32	KIT
33	PDCD1
34	CD5
35	PDCD1LG2
36	ITGAX
37	VIM
38	ICAM1
39	LILRB1
40	CD7
41	FUT4
42	CR2
43	CD38
44	CD4
45	ISG20
46	CEACAM1
47	CD40
48	CD8A
49	PTPRCRA
50	ENTPD1

### Sheet: DepMap_celllines
No	ModelID	StrippedCellLineName	OncotreeSubtype
1	ACH-000624	HCC1806	Breast Ductal Carcinoma In Situ
2	ACH-000725	HCC202	Breast Ductal Carcinoma In Situ
3	ACH-001662	SNU2372	Breast Invasive Cancer, NOS
4	ACH-000288	BT549	Breast Invasive Carcinoma, NOS
5	ACH-000148	HS578T	Breast Invasive Carcinoma, NOS
6	ACH-000573	MDAMB436	Breast Invasive Carcinoma, NOS
7	ACH-002400	21MT1	Breast Invasive Ductal Carcinoma
8	ACH-002401	21MT2	Breast Invasive Ductal Carcinoma
9	ACH-002399	21NT	Breast Invasive Ductal Carcinoma
10	ACH-000330	EFM19	Breast Invasive Ductal Carcinoma
11	ACH-000374	HCC1143	Breast Invasive Ductal Carcinoma
12	ACH-000111	HCC1187	Breast Invasive Ductal Carcinoma
13	ACH-000699	HCC1395	Breast Invasive Ductal Carcinoma
14	ACH-000277	HCC1419	Breast Invasive Ductal Carcinoma
15	ACH-000223	HCC1937	Breast Invasive Ductal Carcinoma
16	ACH-000859	HCC1954	Breast Invasive Ductal Carcinoma
17	ACH-000276	HCC38	Breast Invasive Ductal Carcinoma
18	ACH-000668	HCC70	Breast Invasive Ductal Carcinoma
19	ACH-000721	HMC18	Breast Invasive Ductal Carcinoma
20	ACH-000711	JIMT1	Breast Invasive Ductal Carcinoma
21	ACH-000621	MDAMB157	Breast Invasive Ductal Carcinoma
22	ACH-001819	MFM223	Breast Invasive Ductal Carcinoma
23	ACH-001388	SUM102PT	Breast Invasive Ductal Carcinoma
24	ACH-001389	SUM1315MO2	Breast Invasive Ductal Carcinoma
25	ACH-001390	SUM149PT	Breast Invasive Ductal Carcinoma
26	ACH-000147	T47D	Breast Invasive Ductal Carcinoma
27	ACH-002499	UACC3199	Breast Invasive Ductal Carcinoma
28	ACH-001419	VP229	Breast Invasive Ductal Carcinoma
29	ACH-000097	ZR751	Breast Invasive Ductal Carcinoma
30	ACH-000783	CAMA1	Breast Invasive Lobular Carcinoma
31	ACH-001065	EVSAT	Breast Invasive Lobular Carcinoma
32	ACH-001683	UACC3133	Breast Invasive Lobular Carcinoma
33	ACH-000554	UACC893	Breast Invasive Lobular Carcinoma
34	ACH-001820	COLO824	Breast Neoplasm, NOS
35	ACH-000248	AU565	Invasive Breast Carcinoma
36	ACH-000212	CAL120	Invasive Breast Carcinoma
37	ACH-000856	CAL51	Invasive Breast Carcinoma
38	ACH-000258	DU4475	Invasive Breast Carcinoma
39	ACH-000352	HCC1428	Invasive Breast Carcinoma
40	ACH-000028	KPL1	Invasive Breast Carcinoma
41	ACH-000019	MCF7	Invasive Breast Carcinoma
42	ACH-000768	MDAMB231	Invasive Breast Carcinoma
43	ACH-000934	MDAMB361	Invasive Breast Carcinoma
44	ACH-000876	MDAMB415	Invasive Breast Carcinoma
45	ACH-000910	MDAMB453	Invasive Breast Carcinoma
46	ACH-000849	MDAMB468	Invasive Breast Carcinoma
47	ACH-002179	OCUBM	Invasive Breast Carcinoma
48	ACH-000017	SKBR3	Invasive Breast Carcinoma
49	ACH-001391	SUM159PT	Invasive Breast Carcinoma
50	ACH-001392	SUM185PE	Invasive Breast Carcinoma
51	ACH-001393	SUM190PT	Invasive Breast Carcinoma
52	ACH-001394	SUM229PE	Invasive Breast Carcinoma
53	ACH-001396	SUM52PE	Invasive Breast Carcinoma
