## Supplementary Table 2 for "Field–Flow–Front mapping of breast cancer evolutionary dynamics in situ"

### Sheet: Advantage_subclone_signature
gene	n_samples	freq	mean_log2FC	median_log2FC	rank_score
DCN	5	0.833333	1.97831	1.90315	1.64859
COL5A1	5	0.833333	1.83275	1.81226	1.52729
COL1A1	5	0.833333	1.81237	1.7906	1.51031
COL1A2	5	0.833333	1.71335	1.72736	1.42779
COL6A3	4	0.666667	1.94485	1.84661	1.29657
FN1	4	0.666667	1.93489	1.88025	1.28993
AEBP1	4	0.666667	1.92834	1.79196	1.28556
LUM	4	0.666667	1.91724	1.70546	1.27816
POSTN	4	0.666667	1.89142	1.66536	1.26095
SPARC	4	0.666667	1.87491	1.80734	1.24994
MMP2	4	0.666667	1.82544	1.73447	1.21696
COL6A2	4	0.666667	1.8121	1.75008	1.20807
COL6A1	4	0.666667	1.70861	1.67813	1.13907
TIMP1	4	0.666667	1.59839	1.56662	1.06559
COL3A1	4	0.666667	1.20795	1.10501	0.805297
COMP	3	0.5	2.43193	2.21633	1.21597
THBS2	3	0.5	2.10747	1.90778	1.05374
IGFBP7	3	0.5	2.06743	2.01924	1.03371
MMP11	3	0.5	2.02365	2.15369	1.01183
COL5A2	3	0.5	2.00114	2.07796	1.00057
BGN	3	0.5	1.87759	1.79517	0.938793
CTHRC1	3	0.5	1.87421	1.73126	0.937106
C1S	3	0.5	1.72135	1.64487	0.860674
SFRP2	3	0.5	1.67417	1.67165	0.837084
MMP14	3	0.5	1.65447	1.51886	0.827237
CALD1	3	0.5	1.50056	1.4212	0.750282
VIM	3	0.5	1.49702	1.79162	0.74851
TAGLN	3	0.5	1.30544	1.00122	0.652718
TMSB4X	3	0.5	0.693152	0.607214	0.346576
FBN1	2	0.333333	2.42482	2.42482	0.808275
TPM2	2	0.333333	2.26384	2.26384	0.754615
SULF1	2	0.333333	2.25889	2.25889	0.752964
COL11A1	2	0.333333	2.23156	2.23156	0.743853
VCAN	2	0.333333	2.1881	2.1881	0.729368
CCN2	2	0.333333	2.11476	2.11476	0.704919
COL12A1	2	0.333333	2.04273	2.04273	0.680911
FSTL1	2	0.333333	1.98992	1.98992	0.663305
APOE	2	0.333333	1.9131	1.9131	0.6377
IGFBP4	2	0.333333	1.88327	1.88327	0.627755
CTSK	2	0.333333	1.87999	1.87999	0.626664
A2M	2	0.333333	1.84996	1.84996	0.616652
MRC2	2	0.333333	1.70167	1.70167	0.567225
ANTXR1	2	0.333333	1.6952	1.6952	0.565067
IGHG1	2	0.333333	1.6056	1.6056	0.5352
CTSB	2	0.333333	1.498	1.498	0.499334
CD74	2	0.333333	1.19483	1.19483	0.398277
LGALS1	2	0.333333	1.14628	1.14628	0.382093
SERPINH1	2	0.333333	0.915054	0.915054	0.305018
IGKC	2	0.333333	0.781302	0.781302	0.260434
ACTA2	1	0.166667	3.03834	3.03834	0.50639
MYL9	1	0.166667	2.57446	2.57446	0.429077
MFGE8	1	0.166667	2.52523	2.52523	0.420872
SERPINE1	1	0.166667	2.41595	2.41595	0.402658
LAMB1	1	0.166667	2.31571	2.31571	0.385951
THBS1	1	0.166667	2.29727	2.29727	0.382878
CD55	1	0.166667	2.25346	2.25346	0.375577
IGHA1	1	0.166667	2.21469	2.21469	0.369115
COL4A1	1	0.166667	2.13544	2.13544	0.355906
LRRC15	1	0.166667	2.0318	2.0318	0.338634
LTBP2	1	0.166667	2.00696	2.00696	0.334493
LRP1	1	0.166667	2.00034	2.00034	0.333389
THY1	1	0.166667	1.99524	1.99524	0.33254
FAP	1	0.166667	1.98643	1.98643	0.331072
PALLD	1	0.166667	1.93689	1.93689	0.322814
MXRA8	1	0.166667	1.92802	1.92802	0.321337
PLAU	1	0.166667	1.91202	1.91202	0.31867
CDKN2B	1	0.166667	1.90097	1.90097	0.316829
PDLIM7	1	0.166667	1.87656	1.87656	0.312759
COL14A1	1	0.166667	1.85726	1.85726	0.309544
CCDC80	1	0.166667	1.77204	1.77204	0.29534
CDH11	1	0.166667	1.73203	1.73203	0.288672
SERPINF1	1	0.166667	1.71733	1.71733	0.286221
NBL1	1	0.166667	1.67435	1.67435	0.279058
EMILIN1	1	0.166667	1.66842	1.66842	0.27807
CCN1	1	0.166667	1.62801	1.62801	0.271335
EGR1	1	0.166667	1.5884	1.5884	0.264733
CDH19	1	0.166667	1.58415	1.58415	0.264024
MMP13	1	0.166667	1.57447	1.57447	0.262412
PRSS23	1	0.166667	1.57391	1.57391	0.262319

### Sheet: Module1-4_geneset
gene	n_regions	direction_mode	dir_num	cp_median	cp_IQR	pseudoR2s_mean	driver_score_mean	inflam_frac	is_housekeeping_like	module
A2M	2	ON_to_OFF	-1	0.362724	0.148403	0.0559958	1	1	FALSE	M2
ACTB	1	OFF_to_ON	1	0.354517	0	0.00409627	0.70158	0	TRUE	M4
ADI1	2	ON_to_OFF	-1	0.246627	0.0157317	0.0568677	0.377863	0	FALSE	M1
AEBP1	1	OFF_to_ON	1	0.964436	0	0.189075	0.411925	0	FALSE	M4
AGR2	2	ON_to_OFF	-1	0.258478	0.0220087	0.0365242	0.48241	0	FALSE	M1
AKT1	1	ON_to_OFF	-1	0.0972767	0	0.0654552	0.383156	1	FALSE	M2
ANXA11	2	ON_to_OFF	-1	0.617924	0.0938868	0.0225422	0.598958	0	FALSE	M3
APP	3	ON_to_OFF	-1	0.41803	0.23747	0.0243652	0.603119	0	FALSE	M3
APRT	1	ON_to_OFF	-1	0.123772	0	0.0720341	0.212686	0	FALSE	M1
ARID5B	1	ON_to_OFF	-1	0.313735	0	0.0210546	0.755202	1	FALSE	M2
AZGP1	2	ON_to_OFF	-1	0.18801	0.0656841	0.0656797	0.38036	0	FALSE	M1
B2M	2	OFF_to_ON	1	0.445017	0.0855973	0.0116283	0.946077	1	FALSE	M2
BGN	2	OFF_to_ON	1	0.927946	0.00170479	0.120074	0.499015	0	FALSE	M4
BSG	1	ON_to_OFF	-1	0.1042	0	0.0658794	0.406031	0	FALSE	M1
BST2	1	ON_to_OFF	-1	0.252154	0	0.0190732	0.757938	1	FALSE	M2
CCN2	1	OFF_to_ON	1	0.940518	0	0.161388	0.50941	0	FALSE	M4
CCNI	2	ON_to_OFF	-1	0.199683	0.146363	0.0179365	0.264372	0	FALSE	M3
CCSER2	1	ON_to_OFF	-1	0.0818064	0	0.0146233	0.70094	0	FALSE	M1
CD24	3	ON_to_OFF	-1	0.528182	0.0788345	0.0756562	0.646118	0	FALSE	M1
CD44	1	ON_to_OFF	-1	0.139062	0	0.0466448	0.392185	1	FALSE	M2
CD9	3	ON_to_OFF	-1	0.576039	0.164556	0.0497416	0.661607	1	FALSE	M2
CDK1	2	ON_to_OFF	-1	0.360328	0.016277	0.119213	0.383842	0	FALSE	M1
CFL1	2	ON_to_OFF	-1	0.597633	0.0146157	0.0258164	0.516635	0	FALSE	M1
CHCHD2	2	ON_to_OFF	-1	0.258506	0.0274894	0.0494683	0.325411	0	FALSE	M1
CIRBP	2	ON_to_OFF	-1	0.0531524	0.012353	0.0194922	0.26968	0	FALSE	M1
COL1A1	6	OFF_to_ON	1	0.500432	0.272307	0.144865	0.459153	0	FALSE	M4
COL1A2	5	OFF_to_ON	1	0.634592	0.286955	0.147599	0.356972	0	FALSE	M4
COL3A1	4	OFF_to_ON	1	0.456681	0.252249	0.103951	0.396852	0	FALSE	M4
COL5A1	1	OFF_to_ON	1	0.927839	0	0.123126	0.577212	0	FALSE	M4
COL6A1	1	OFF_to_ON	1	0.796916	0	0.0748809	0.533079	1	FALSE	M2
COL6A2	2	OFF_to_ON	1	0.878859	0.113456	0.131575	0.51711	0	FALSE	M4
COL6A3	2	OFF_to_ON	1	0.867296	0.088623	0.165658	0.512995	0	FALSE	M4
CRABP1	1	ON_to_OFF	-1	0.348484	0	0.0925908	0.379325	0	FALSE	M1
CRABP2	2	ON_to_OFF	-1	0.148976	0.103039	0.029875	0.406261	0	FALSE	M1
CRIP1	2	ON_to_OFF	-1	0.399259	0.0860965	0.0265011	0.432184	0	FALSE	M1
CRYAB	1	ON_to_OFF	-1	0.0152334	0	0.0412709	0	0	FALSE	M1
CTSB	1	OFF_to_ON	1	0.863142	0	0.0475788	0.878159	1	FALSE	M2
CTTN	2	ON_to_OFF	-1	0.201274	0.200501	0.0158542	0.414589	0	FALSE	M3
DHCR24	2	ON_to_OFF	-1	0.174711	0.106569	0.0454276	0.2694	0	FALSE	M1
DIO2	1	ON_to_OFF	-1	0.0912913	0	0.0231456	0.315682	0	FALSE	M1
DKK1	1	OFF_to_ON	1	0.947051	0	0.0133188	0.352382	0	FALSE	M4
DLK1	1	ON_to_OFF	-1	0.0972646	0	0.0393885	0.461312	0	FALSE	M1
DSP	1	ON_to_OFF	-1	0.0981204	0	0.0729	0.433554	0	FALSE	M1
DSTN	1	ON_to_OFF	-1	0.953012	0	0.0172247	0.608383	0	FALSE	M1
EEF1G	1	ON_to_OFF	-1	0.313812	0	0.0721245	0.237756	0	FALSE	M1
EEF2	3	ON_to_OFF	-1	0.233848	0.0417532	0.0372584	0.427892	0	FALSE	M1
EFNB1	1	ON_to_OFF	-1	0.103395	0	0.147112	0.2509	0	FALSE	M1
EIF3B	1	ON_to_OFF	-1	0.0299414	0	0.0516823	0.3666	0	FALSE	M1
EIF4A1	2	ON_to_OFF	-1	0.266282	0.0106477	0.0437029	0.517208	0	FALSE	M1
EIF4EBP2	1	ON_to_OFF	-1	0.0318657	0	0.0519689	0.379822	0	FALSE	M1
ELOVL5	1	ON_to_OFF	-1	0.00379705	0	0.0539717	0.34869	0	FALSE	M1
EPCAM	2	ON_to_OFF	-1	0.621466	0.0178134	0.0584518	0.501984	0	FALSE	M1
FADS2	2	ON_to_OFF	-1	0.441209	0.0211071	0.0986468	0.258034	0	FALSE	M1
FASN	2	ON_to_OFF	-1	0.295036	0.0311765	0.0811877	0.356229	0	FALSE	M1
FGFR2	3	ON_to_OFF	-1	0.926442	0.404858	0.129981	0.387908	0	FALSE	M3
FN1	2	OFF_to_ON	1	0.861026	0.0154595	0.152028	0.552569	1	FALSE	M4
FTH1	1	ON_to_OFF	-1	0.347405	0	0.0290367	0.166058	0	FALSE	M1
G6PD	1	ON_to_OFF	-1	0.0735205	0	0.0626951	0.268511	0	FALSE	M1
GSTP1	2	ON_to_OFF	-1	0.419718	0.0117598	0.0763088	0.431399	0	FALSE	M1
H2AFZ	1	ON_to_OFF	-1	0.028564	0	0.0343947	0.481604	0	FALSE	M1
H3F3A	2	ON_to_OFF	-1	0.39091	0.0420421	0.0364813	0.468555	0	FALSE	M1
HIST1H1B	1	ON_to_OFF	-1	0.116637	0	0.152072	0.100177	0	FALSE	M1
HIST1H1C	2	ON_to_OFF	-1	0.117419	0.0873425	0.073833	0.174971	0	FALSE	M1
HIST1H1D	1	ON_to_OFF	-1	0.164142	0	0.148494	0.0786372	0	FALSE	M1
HNRNPA2B1	2	ON_to_OFF	-1	0.42429	0.0204296	0.0383876	0.518529	0	FALSE	M1
HNRNPF	2	ON_to_OFF	-1	0.347615	0.014384	0.0512151	0.396538	0	FALSE	M1
HSP90AA1	2	ON_to_OFF	-1	0.0526067	0.0264572	0.0265514	0.49404	0	FALSE	M1
HSPA8	2	ON_to_OFF	-1	0.507606	0.00875744	0.0496477	0.482927	0	FALSE	M1
IFITM3	1	ON_to_OFF	-1	0.0361219	0	0.0121265	0.757938	1	FALSE	M2
IGHG1	1	OFF_to_ON	1	0.0772169	0	0.177172	0.744447	0	FALSE	M4
IGHG3	2	OFF_to_ON	1	0.816359	0.0751448	0.0750907	0.350615	0	FALSE	M4
KRT7	1	ON_to_OFF	-1	0.0565538	0	0.0575054	0.524972	0	FALSE	M1
KRT8	2	ON_to_OFF	-1	0.477726	0.31616	0.00365382	0.539158	0	FALSE	M3
LAMA5	1	ON_to_OFF	-1	0.110548	0	0.0211365	0.404826	0	FALSE	M1
LMNA	3	ON_to_OFF	-1	0.377808	0.325142	0.0119364	0.407017	0	FALSE	M3
LMO3	1	ON_to_OFF	-1	0.106852	0	0.0768315	0.0743074	0	FALSE	M1
LMO4	1	ON_to_OFF	-1	0.160034	0	0.0611827	0.290264	0	FALSE	M1
MAT2A	2	ON_to_OFF	-1	0.13424	0.0842206	0.0482842	0.525374	0	FALSE	M1
MIF	2	ON_to_OFF	-1	0.330511	0.0394157	0.0652267	0.419877	0	FALSE	M1
MLPH	2	ON_to_OFF	-1	0.0907069	0.0549458	0.036841	0.288418	0	FALSE	M1
MMP2	1	OFF_to_ON	1	0.93957	0	0.0955243	0.58632	0	FALSE	M4
MMP7	1	ON_to_OFF	-1	0.178854	0	0.0374876	0.428717	0	FALSE	M1
MT-ATP6	2	ON_to_OFF	-1	0.735321	0.20704	0.0438105	0.0813276	0	TRUE	M3
MT-CO2	2	ON_to_OFF	-1	0.672269	0.201671	0.0504792	0.0813411	0	TRUE	M3
MT-CYB	2	ON_to_OFF	-1	0.691163	0.162945	0.0518921	0.0813276	0	TRUE	M3
MT-ND1	3	ON_to_OFF	-1	0.556976	0.232213	0.0837146	0.344075	0	TRUE	M3
MT-ND2	1	ON_to_OFF	-1	0.464423	0	0.0524208	0.135892	0	TRUE	M1
MT-ND3	1	ON_to_OFF	-1	0.905109	0	0.0926783	0	0	TRUE	M1
MT-ND4	2	ON_to_OFF	-1	0.482877	0.235216	0.0416341	0.0814241	0	TRUE	M3
MT-ND4L	2	ON_to_OFF	-1	0.37066	0.145805	0.0300509	0.0814265	0	TRUE	M3
MT-ND5	2	ON_to_OFF	-1	0.284697	0.00349663	0.0212636	0.378534	0	TRUE	M1
MT-ND6	4	ON_to_OFF	-1	0.436813	0.595004	0.0454452	0.20723	0	TRUE	M3
MUC6	1	ON_to_OFF	-1	0.135947	0	0.143024	0.167361	0	FALSE	M1
MUCL1	2	ON_to_OFF	-1	0.465558	0.0208352	0.191724	0.186522	0	FALSE	M1
MYL6	2	ON_to_OFF	-1	0.416473	0.263146	0.00513239	0.450701	0	FALSE	M3
NFIB	1	ON_to_OFF	-1	0.0851028	0	0.0800653	0.225899	0	FALSE	M1
NME4	1	ON_to_OFF	-1	0.0246141	0	0.0818283	0	0	FALSE	M1
NUPR1	2	ON_to_OFF	-1	0.459312	0.0409114	0.0342481	0.449637	0	FALSE	M1
OAZ1	1	ON_to_OFF	-1	0.999587	0	0.108165	0.381778	0	FALSE	M4
PFN1	3	ON_to_OFF	-1	0.662168	0.274487	0.0295653	0.578458	1	FALSE	M2
PIP	2	ON_to_OFF	-1	0.0522475	0.0311861	0.0826725	0.392416	0	FALSE	M1
PNRC1	1	ON_to_OFF	-1	0.0392426	0	0.0406316	0.96139	1	FALSE	M2
PPDPF	3	ON_to_OFF	-1	0.412769	0.216491	0.0563566	0.26797	0	FALSE	M3
PPIF	2	ON_to_OFF	-1	0.0518728	0.0326925	0.0539067	0.495337	0	FALSE	M1
PPP3CA	1	ON_to_OFF	-1	0.0699258	0	0.0344939	0.586138	0	FALSE	M1
PRDX2	3	ON_to_OFF	-1	0.412069	0.197198	0.0707037	0.460197	0	FALSE	M3
PRXL2A	2	ON_to_OFF	-1	0.720016	0.0249568	0.121405	0.155779	0	FALSE	M1
PSMA7	1	ON_to_OFF	-1	0.0587308	0	0.0429203	0.352608	0	FALSE	M1
REEP3	2	ON_to_OFF	-1	0.0676511	0.0616592	0.0338761	0.33068	0	FALSE	M1
RHOB	1	ON_to_OFF	-1	0.896379	0	0.0601745	0.52384	1	FALSE	M2
RNF187	2	ON_to_OFF	-1	0.157807	0.0363114	0.0423782	0.301583	0	FALSE	M1
S100A1	1	ON_to_OFF	-1	0.457022	0	0.0882317	0.818259	1	FALSE	M2
S100A11	3	ON_to_OFF	-1	0.614376	0.274322	0.033063	0.561603	0	FALSE	M3
S100A14	1	ON_to_OFF	-1	0.0129146	0	0.0223674	0.618936	0	FALSE	M1
S100A16	2	ON_to_OFF	-1	0.540303	0.333172	0.0665831	0.635871	0	FALSE	M3
S100A6	1	ON_to_OFF	-1	0.863554	0	0.0710262	0.754046	0	FALSE	M1
SCD	1	ON_to_OFF	-1	0.0279295	0	0.0774963	0.230957	0	FALSE	M1
SCP2	2	ON_to_OFF	-1	0.0932467	0.0424399	0.0548459	0.467999	0	FALSE	M1
SELENOH	1	ON_to_OFF	-1	0.112863	0	0.0442556	0.254255	0	FALSE	M1
SERF2	1	ON_to_OFF	-1	0.22343	0	0.0616097	0.457983	0	FALSE	M1
SFRP1	1	ON_to_OFF	-1	0.159387	0	0.0299282	0.801911	0	FALSE	M1
SPARC	3	OFF_to_ON	1	0.765565	0.227623	0.148888	0.254452	0	FALSE	M4
SPINT2	2	ON_to_OFF	-1	0.334572	0.0162881	0.0293083	0.43219	0	FALSE	M1
STARD10	2	ON_to_OFF	-1	0.376789	0.0272458	0.0748081	0.26164	0	FALSE	M1
TACSTD2	1	ON_to_OFF	-1	0.133361	0	0.0753711	0.300533	0	FALSE	M1
TAGLN	2	OFF_to_ON	1	0.563086	0.107977	0.121091	0.422219	0	FALSE	M4
TMSB10	2	ON_to_OFF	-1	0.602342	0.184901	0.0356009	0.849851	0	FALSE	M3
TMSB4X	1	OFF_to_ON	1	0.760396	0	0.0296765	0.0780233	0	FALSE	M4
TNC	1	OFF_to_ON	1	0.961919	0	0.0341791	1	1	FALSE	M2
TPD52	2	ON_to_OFF	-1	0.148493	0.00791689	0.0362192	0.697525	1	FALSE	M2
TPM1	3	OFF_to_ON	1	0.336294	0.239976	0.00721964	0.312139	0	FALSE	M3
TRIB3	2	ON_to_OFF	-1	0.193634	0.0114952	0.0271409	0.590036	0	FALSE	M1
TRPS1	1	ON_to_OFF	-1	0.21823	0	0.069871	0	0	FALSE	M1
UAP1	2	ON_to_OFF	-1	0.0702191	0.0151589	0.0618962	0.270023	0	FALSE	M1
UBA52	2	ON_to_OFF	-1	0.0926503	0.00433766	0.0480529	0.321008	0	FALSE	M1
VIM	2	OFF_to_ON	1	0.802396	0.0783869	0.0829349	0.443517	0	FALSE	M4
XBP1	2	ON_to_OFF	-1	0.257864	0.00512144	0.087822	0.59051	1	FALSE	M2
YBX1	1	ON_to_OFF	-1	0.130794	0	0.0635651	0.30745	0	FALSE	M1
YBX3	1	ON_to_OFF	-1	0.041974	0	0.0397191	0.261538	0	FALSE	M1
ZMIZ1	1	ON_to_OFF	-1	0.0667711	0	0.0525385	0.136233	0	FALSE	M1
ZWINT	2	ON_to_OFF	-1	0.12596	0.0415437	0.104725	0.275202	0	FALSE	M1
