## Supplementary Table 4 for "Field–Flow–Front mapping of breast cancer evolutionary dynamics in situ"

project	sample_id	n_cells	Eload_mean	Eload_fraction	Eload_extreme
GSE161529	GSM4909277_B1-KCF0894	3638	0.157931758765223	0.0104452996151732	0.383126907098056
GSE161529	GSM4909278_B1-MH0033	1994	0.101532614898948	0.00100300902708124	0.266099540349627
GSE161529	GSM4909279_B1-MH0023	2300	0.0924953540654844	0.00304347826086957	0.277858764212606
GSE161529	GSM4909280_B1-MH0090	250	0.111163744461106	0.024	0.416613387627041
GSE161529	GSM4909281_TN-MH0126	820	0.490441166420224	0.43780487804878	0.943678677799353
GSE161529	GSM4909282_TN-MH0135	14819	0.215863014464301	0.0119441257844659	0.431960230031986
GSE161529	GSM4909283_TN-SH0106	56	0.56288439640193	0.428571428571429	1.44497421306889
GSE161529	GSM4909284_TN-MH0114-T2	257	0.196526313761853	0.0622568093385214	0.595288409066111
GSE161529	GSM4909285_TN-B1-MH4031	5182	0.194392364104478	0.000578927055191046	0.358145254880264
GSE161529	GSM4909286_TN-B1-MH0131	4632	0.142576645139416	0.000863557858376511	0.301361018981704
GSE161529	GSM4909287_TN-B1-Tum0554	1328	0.350311337830068	0.211596385542169	0.782151044934833
GSE161529	GSM4909288_TN-B1-MH0177	1452	0.223107012349167	0.0351239669421488	0.531122923875227
GSE161529	GSM4909289_HER2-AH0308	1863	0.143638825915154	0.00858829844337091	0.342487109863014
GSE161529	GSM4909290_HER2-PM0337	2607	0.211281554788117	0.000767165324127349	0.390571340323508
GSE161529	GSM4909291_HER2-MH0031	901	0.130368657329073	0	0.240896199280065
GSE161529	GSM4909292_HER2-MH0069	113	0.0725198464311991	0	0.189762620349407
GSE161529	GSM4909293_HER2-MH0161	1795	0.0842583175667576	0	0.196762073561378
GSE161529	GSM4909294_HER2-MH0176	4638	0.0902385661721178	0.00237171194480379	0.248833399655324
GSE161529	GSM4909295_ER-AH0319	656	0.304985330799178	0.147865853658537	0.722777991850463
GSE161529	GSM4909296_ER-MH0001	3381	0.0647026898609186	0	0.134412085178417
GSE161529	GSM4909297_ER-MH0125	4287	0.0787789418385147	0.000233263354327035	0.201049151776799
GSE161529	GSM4909298_ER-PM0360	1481	0.146518802032898	0.00675219446320054	0.370338796508193
GSE161529	GSM4909299_ER-MH0114-T3	5375	0.138414676325596	0.00911627906976744	0.388290548143241
GSE161529	GSM4909300_ER-MH0032	549	0.152823036162194	0.0218579234972678	0.464159919940441
GSE161529	GSM4909301_ER-MH0042	1629	0.0863930560032866	0	0.196121395632595
GSE161529	GSM4909302_ER-MH0025	1346	0.209021750256387	0.0222882615156018	0.472990072389754
GSE161529	GSM4909303_ER-MH0151	879	0.18403922260566	0.0204778156996587	0.478645723541165
GSE161529	GSM4909304_ER-MH0163	3501	0.0854169051647144	0	0.171167223080708
GSE161529	GSM4909305_ER-MH0029-7C	1336	0.157189650217713	0.00224550898203593	0.369518163321
GSE161529	GSM4909306_ER-MH0029-9C	4712	0.117285332418957	0	0.247429618085569
GSE161529	GSM4909307_ER-MH0040	4855	0.111367445935215	0	0.207467286729057
GSE161529	GSM4909309_ER-MH0043-T	1434	0.126502367207246	0.0174337517433752	0.40145911297706
GSE161529	GSM4909311_ER-MH0056-T	1355	0.0253739027681466	0	0.0797701659421903
GSE161529	GSM4909313_ER-MH0064-T	2834	0.0608990314771247	0	0.184239636138339
GSE161529	GSM4909315_ER-MH0167-T	4186	0.0951307900230832	0	0.234428475293091
GSE161529	GSM4909317_ER-MH0173-T	2428	0.17642866465411	0.028006589785832	0.472107601027049
GSE161529	GSM4909319_mER-PM0178	2431	0.0312525162300617	0	0.0720771246184792
GSE161529	GSM4909320_mER-MH0068-T	444	0.0411307347491536	0	0.0877411670744366
