## Supplementary Table 7 for "Field–Flow–Front mapping of breast cancer evolutionary dynamics in situ"

GSM	raw_text	SUBJECTID	Age	MRI_LD_shrink_early	MRI_LD_shrink_mid	MRI_LD_shrink_final	OS_time	OS_event	RFS_time	RFS_event	RCBClass	PCR	HR_HER2_STATUS
GSM808102	BreastPrimaryTumor_treatmentF2_timePtT1_patient_1001	1001	38.73	0.113636363636364	0.659090909090909	0.840909090909091	1264	1	751	1	2	0	HRposHER2neg
GSM808103	BreastPrimaryTumor_treatmentF1_timePtT1_patient_1012	1012	53.78	-0.0769230769230769	0.282051282051282	0.269230769230769	2425	0	2425	1	2	0	HRposHER2neg
GSM808104	BreastPrimaryTumor_treatmentF1_timePtT1_patient_1013	1013	49.36	0.0140845070422535	0.887323943661972	0.929577464788732	2383	0	2383	0	3	0	HRposHER2neg
GSM808105	BreastPrimaryTumor_treatmentF1_timePtT1_patient_1002	1002	37.79	0.103448275862069	-1.27586206896552	0.448275862068966	1155	1	1043	1	3	0	HRposHER2neg
GSM808106	BreastPrimaryTumor_treatmentF1_timePtT1_patient_1005	1005	45.8	-0.112244897959184	0.387755102040816	0.571428571428571	2220	0	2520	0	NA	0	HRposHER2neg
GSM808107	BreastPrimaryTumor_treatmentF1_timePtT1_patient_1022	1022	51.41	0.0714285714285714	0.224489795918367	0.23469387755102	1924	0	1924	0	2	0	HRposHER2neg
GSM808108	BreastPrimaryTumor_treatmentF1_timePtT1_patient_1017	1017	68.31	NA	0.5	0.703703703703704	916	1	916	1	3	0	TripleNeg
GSM808109	BreastPrimaryTumor_treatmentF1_timePtT1_patient_1019	1019	52.24	0.408695652173913	0.71304347826087	0.417391304347826	2200	0	2370	0	2	0	TripleNeg
GSM808110	BreastPrimaryTumor_treatmentF1_timePtT1_patient_1024	1024	52.56	0	NA	1	2321	0	1242	1	2	0	HRposHER2neg
GSM808111	BreastPrimaryTumor_treatmentF1_timePtT1_patient_1021	1021	48.43	0.126984126984127	1	1	2059	0	639	1	0	1	HER2pos
GSM808112	BreastPrimaryTumor_treatmentF1_timePtT1_patient_1016	1016	35.52	0.178082191780822	0.219178082191781	0.506849315068493	2359	0	759	1	2	0	HRposHER2neg
GSM808113	BreastPrimaryTumor_treatmentF1_timePtT1_patient_1011	1011	40.82	0	0.176470588235294	0.308823529411765	2340	0	2340	0	0	1	TripleNeg
GSM808114	BreastPrimaryTumor_treatmentF1_timePtT1_patient_1009	1009	40.66	0.12	0.24	0.906666666666667	2355	0	2355	0	2	0	TripleNeg
GSM808115	BreastPrimaryTumor_treatmentF2_timePtT1_patient_1008	1008	64.51	-0.0888888888888889	-0.0444444444444444	0.288888888888889	2341	0	2341	0	1	0	HRposHER2neg
GSM808116	BreastPrimaryTumor_treatmentF1_timePtT1_patient_1007	1007	46.38	0	NA	0.46	2468	0	2449	1	2	0	HRposHER2neg
GSM808117	BreastPrimaryTumor_treatmentF2_timePtT1_patient_1004	1004	48.28	0.010989010989011	-0.0879120879120879	0.527472527472527	2436	0	2436	0	NA	0	TripleNeg
GSM808118	BreastPrimaryTumor_treatmentF1_timePtT1_patient_1028	1028	50.95	-0.833333333333333	-0.833333333333333	1	284	1	273	1	NA	0	TripleNeg
GSM808119	BreastPrimaryTumor_treatmentF1_timePtT1_patient_1031	1031	54.16	0.116279069767442	0.162790697674419	0.209302325581395	2117	0	1555	1	NA	0	HRposHER2neg
GSM808120	BreastPrimaryTumor_treatmentF1_timePtT1_patient_1027	1027	38.22	0.075	-0.625	NA	1996	0	1058	1	2	0	TripleNeg
GSM808121	BreastPrimaryTumor_treatmentF1_timePtT1_patient_1035	1035	40.82	0.1	0.4	0.59	2240	0	729	1	NA	NA	HER2pos
GSM808122	BreastPrimaryTumor_treatmentF1_timePtT1_patient_1032	1032	37.58	0.166666666666667	0.216666666666667	0.133333333333333	1384	0	1384	0	2	0	HRposHER2neg
GSM808123	BreastPrimaryTumor_treatmentF1_timePtT1_patient_1026	1026	44.41	0.21875	0.5625	1	2158	0	2213	0	0	1	HER2pos
GSM808124	BreastPrimaryTumor_treatmentF1_timePtT1_patient_1033	1033	59.05	0.507692307692308	0.507692307692308	0.469230769230769	1942	0	1942	0	2	0	HRposHER2neg
GSM808125	BreastPrimaryTumor_treatmentF1_timePtT1_patient_1034	1034	46.57	0.0681818181818182	1	1	555	1	410	1	3	0	TripleNeg
GSM808126	BreastPrimaryTumor_treatmentF1_timePtT1_patient_1064	1064	60.11	0.0428571428571429	0.328571428571429	0.571428571428571	2063	0	369	1	NA	NA	TripleNeg
GSM808127	BreastPrimaryTumor_treatmentF1_timePtT1_patient_1061	1061	54.19	0.05	0.7	0.666666666666667	658	1	524	1	2	0	HER2pos
GSM808128	BreastPrimaryTumor_treatmentF1_timePtT1_patient_1057	1057	44.24	0.0380952380952381	0.171428571428571	1	314	1	179	1	2	0	TripleNeg
GSM808129	BreastPrimaryTumor_treatmentF1_timePtT1_patient_1077	1077	41.65	0.235294117647059	0.686274509803922	0.705882352941177	1926	0	1926	0	0	1	HER2pos
GSM808130	BreastPrimaryTumor_treatmentF1_timePtT1_patient_1049	1049	50.43	0.125984251968504	0.291338582677165	0.362204724409449	344	1	179	1	3	0	TripleNeg
GSM808131	BreastPrimaryTumor_treatmentF1_timePtT1_patient_1048	1048	52.32	0.241666666666667	0.291666666666667	0.625	1907	0	1907	0	3	0	HRposHER2neg
GSM808132	BreastPrimaryTumor_treatmentF1_timePtT1_patient_1047	1047	26.69	-0.0958904109589041	0.0410958904109589	0.657534246575342	1799	0	2240	0	2	0	HRposHER2neg
GSM808133	BreastPrimaryTumor_treatmentF1_timePtT1_patient_1046	1046	42.79	0.386363636363636	NA	0.386363636363636	1992	0	1992	0	2	0	HRposHER2neg
GSM808134	BreastPrimaryTumor_treatmentF1_timePtT1_patient_1045	1045	49.58	0.65	0.2	0.75	536	1	475	1	0	1	TripleNeg
GSM808135	BreastPrimaryTumor_treatmentF1_timePtT1_patient_1044	1044	58.84	NA	NA	0.162337662337662	441	1	225	1	3	0	TripleNeg
GSM808136	BreastPrimaryTumor_treatmentF1_timePtT1_patient_1043	1043	38.88	-0.0579710144927536	-0.0217391304347826	0.717391304347826	745	1	224	1	2	0	HER2pos
GSM808137	BreastPrimaryTumor_treatmentF1_timePtT1_patient_1085	1085	43.93	0.3	0.722222222222222	0.677777777777778	1895	0	1895	0	1	0	HRposHER2neg
GSM808138	BreastPrimaryTumor_treatmentF1_timePtT1_patient_1051	1051	48.8	NA	0.147058823529412	0.225490196078431	912	0	912	0	0	1	HRposHER2neg
GSM808139	BreastPrimaryTumor_treatmentF1_timePtT1_patient_1054	1054	42.76	-0.0927835051546392	-0.0618556701030928	0.134020618556701	615	1	303	1	3	0	TripleNeg
GSM808140	BreastPrimaryTumor_treatmentF1_timePtT1_patient_1095	1095	43.57	0.118421052631579	0.263157894736842	0.289473684210526	1802	0	1802	0	3	0	HRposHER2neg
GSM808141	BreastPrimaryTumor_treatmentF1_timePtT1_patient_1038	1038	37.81	0	0.277777777777778	0.388888888888889	1843	0	1843	0	1	0	TripleNeg
GSM808142	BreastPrimaryTumor_treatmentF1_timePtT1_patient_1042	1042	58.07	0.795698924731183	0.182795698924731	0.56989247311828	1928	0	2033	0	2	0	HRposHER2neg
GSM808143	BreastPrimaryTumor_treatmentF1_timePtT1_patient_1041	1041	46.64	0.0444444444444444	0.0444444444444444	0.411111111111111	1679	1	1679	1	3	0	HER2pos
GSM808144	BreastPrimaryTumor_treatmentF1_timePtT1_patient_1110	1110	56.94	0	0.416666666666667	0.638888888888889	1652	0	1652	0	2	0	HRposHER2neg
GSM808145	BreastPrimaryTumor_treatmentF1_timePtT1_patient_1111	1111	50.59	-0.0128205128205128	0.0128205128205128	0	1808	0	1808	0	3	0	HRposHER2neg
GSM808146	BreastPrimaryTumor_treatmentF1_timePtT1_patient_1055	1055	52.82	0	0	0.26	1738	0	1738	0	3	0	HRposHER2neg
GSM808147	BreastPrimaryTumor_treatmentF1_timePtT1_patient_1127	1127	47.61	-0.169811320754717	0.0188679245283019	0.320754716981132	571	0	571	0	3	0	HRposHER2neg
GSM808148	BreastPrimaryTumor_treatmentF1_timePtT1_patient_1128	1128	33.18	0.0434782608695652	0.347826086956522	0.478260869565217	1684	0	1887	0	1	0	HER2pos
GSM808149	BreastPrimaryTumor_treatmentF1_timePtT1_patient_1129	1129	52.45	0.25	0.375	1	612	1	499	1	0	1	HER2pos
GSM808150	BreastPrimaryTumor_treatmentF1_timePtT1_patient_1132	1132	51.42	0.0153846153846154	0.0769230769230769	0.2	1719	0	1719	0	3	0	HRposHER2neg
GSM808151	BreastPrimaryTumor_treatmentF1_timePtT1_patient_1058	1058	54.72	0.394736842105263	0.842105263157895	0.605263157894737	1655	0	1655	0	0	1	TripleNeg
GSM808152	BreastPrimaryTumor_treatmentF1_timePtT1_patient_1114	1114	44.82	0.166666666666667	0.25	0.25	1466	0	1756	0	2	0	HRposHER2neg
GSM808153	BreastPrimaryTumor_treatmentF1_timePtT1_patient_1062	1062	34.61	-0.103896103896104	-0.298701298701299	-0.272727272727273	869	1	216	1	2	0	HRposHER2neg
GSM808154	BreastPrimaryTumor_treatmentF1_timePtT1_patient_1075	1075	33.47	0.5	0.888888888888889	1	1891	0	1891	0	0	1	TripleNeg
GSM808155	BreastPrimaryTumor_treatmentF1_timePtT1_patient_1069	1069	57.18	0.161290322580645	0.290322580645161	0.225806451612903	1947	0	1947	0	2	0	HRposHER2neg
GSM808156	BreastPrimaryTumor_treatmentF1_timePtT1_patient_1078	1078	31.33	-0.0232558139534884	-0.0232558139534884	0	1939	0	1939	0	0	1	HRposHER2neg
GSM808157	BreastPrimaryTumor_treatmentF1_timePtT1_patient_1106	1106	50.41	0.0666666666666667	0.0666666666666667	0.316666666666667	1176	1	677	1	2	0	HRposHER2neg
GSM808158	BreastPrimaryTumor_treatmentF1_timePtT1_patient_1100	1100	63.32	0.138888888888889	0.444444444444444	0.583333333333333	1906	0	1906	0	2	0	HRposHER2neg
GSM808159	BreastPrimaryTumor_treatmentF1_timePtT1_patient_1099	1099	50.35	0.246376811594203	0.550724637681159	0.91304347826087	1769	0	1967	0	0	1	TripleNeg
GSM808160	BreastPrimaryTumor_treatmentF1_timePtT1_patient_1088	1088	53.05	-0.12987012987013	0.441558441558442	1	1967	0	1967	0	0	1	HRposHER2neg
GSM808161	BreastPrimaryTumor_treatmentF1_timePtT1_patient_1082	1082	46.58	0	0.425287356321839	0.482758620689655	1812	0	1812	0	2	0	HER2pos
GSM808162	BreastPrimaryTumor_treatmentF2_timePtT1_patient_1086	1086	41.51	0.0434782608695652	0.463768115942029	0.63768115942029	1643	0	1643	0	2	0	HER2pos
GSM808163	BreastPrimaryTumor_treatmentF1_timePtT1_patient_1065	1065	55.22	-0.219512195121951	0.024390243902439	0.390243902439024	1273	0	1273	0	3	0	HER2pos
GSM808164	BreastPrimaryTumor_treatmentF1_timePtT1_patient_1126	1126	62.95	0.123809523809524	NA	0.333333333333333	1720	0	1720	0	0	1	TripleNeg
GSM808165	BreastPrimaryTumor_treatmentF1_timePtT1_patient_1135	1135	58.89	0	0.25	0.607142857142857	1596	0	1596	0	3	0	TripleNeg
GSM808166	BreastPrimaryTumor_treatmentF1_timePtT1_patient_1083	1083	51.89	0.0222222222222222	0.311111111111111	1	1560	0	1560	0	2	0	HER2pos
GSM808167	BreastPrimaryTumor_treatmentF1_timePtT1_patient_1073	1073	49.24	0.04	0.04	0.0933333333333333	1725	0	1725	0	0	1	HER2pos
GSM808168	BreastPrimaryTumor_treatmentF1_timePtT1_patient_1134	1134	43.06	-0.0789473684210526	0.447368421052632	0.605263157894737	1599	0	1816	0	3	0	HRposHER2neg
GSM808169	BreastPrimaryTumor_treatmentF1_timePtT1_patient_1121	1121	41.51	0.258064516129032	0.451612903225806	1	1498	0	1498	0	0	1	TripleNeg
GSM808170	BreastPrimaryTumor_treatmentF1_timePtT1_patient_1118	1118	39.23	-0.25	-0.388888888888889	1	1516	0	1516	0	0	1	HER2pos
GSM808171	BreastPrimaryTumor_treatmentF1_timePtT1_patient_1136	1136	60.03	0.146341463414634	0.658536585365854	0.463414634146341	491	1	360	1	3	0	TripleNeg
GSM808172	BreastPrimaryTumor_treatmentF1_timePtT1_patient_1109	1109	52.53	0.178571428571429	0.428571428571429	0.285714285714286	1349	0	1349	0	2	0	HER2pos
GSM808173	BreastPrimaryTumor_treatmentF1_timePtT1_patient_1107	1107	58.37	0.0833333333333333	0.166666666666667	0.166666666666667	1420	0	1420	0	2	0	HRposHER2neg
GSM808174	BreastPrimaryTumor_treatmentF1_timePtT1_patient_1113	1113	53.49	0	0.04	1	1432	0	1432	0	1	0	HRposHER2neg
GSM808175	BreastPrimaryTumor_treatmentF1_timePtT1_patient_1139	1139	46.26	0	0.946902654867257	1	1679	0	1679	0	0	1	TripleNeg
GSM808176	BreastPrimaryTumor_treatmentF1_timePtT1_patient_1138	1138	35.13	0.349206349206349	0.285714285714286	0.380952380952381	1329	0	1329	0	0	1	HRposHER2neg
GSM808177	BreastPrimaryTumor_treatmentF1_timePtT1_patient_1123	1123	61.86	0.282352941176471	0.294117647058824	0.435294117647059	1415	0	1415	0	3	0	HRposHER2neg
GSM808178	BreastPrimaryTumor_treatmentF1_timePtT1_patient_1149	1149	59.18	0.526315789473684	0.389473684210526	0.768421052631579	1534	1	1534	1	3	0	TripleNeg
GSM808179	BreastPrimaryTumor_treatmentF1_timePtT1_patient_1147	1147	59.3	0.333333333333333	0.650793650793651	0.857142857142857	1568	0	903	1	2	0	TripleNeg
GSM808180	BreastPrimaryTumor_treatmentF1_timePtT1_patient_1148	1148	50.81	0.170212765957447	0.25531914893617	1	1646	0	1646	0	0	1	HER2pos
GSM808181	BreastPrimaryTumor_treatmentF1_timePtT1_patient_1144	1144	56.28	0.0212765957446809	0.446808510638298	0.617021276595745	1261	0	1261	0	0	1	NA
GSM808182	BreastPrimaryTumor_treatmentF1_timePtT1_patient_1150	1150	51.49	0.0263157894736842	0.171052631578947	0.197368421052632	1617	0	1617	0	2	0	HRposHER2neg
GSM808183	BreastPrimaryTumor_treatmentF1_timePtT1_patient_1151	1151	50.15	0.0545454545454545	0.315151515151515	0.775757575757576	1544	0	1544	0	2	0	HER2pos
GSM808184	BreastPrimaryTumor_treatmentF1_timePtT1_patient_1162	1162	56.44	0.148514851485149	0.316831683168317	0.851485148514851	1470	0	1470	0	1	0	HER2pos
GSM808185	BreastPrimaryTumor_treatmentF1_timePtT1_patient_1165	1165	39.66	0.147727272727273	0.204545454545455	0.920454545454545	1330	0	1330	0	2	0	TripleNeg
GSM808186	BreastPrimaryTumor_treatmentF1_timePtT1_patient_1163	1163	38.85	-0.242424242424242	0.666666666666667	1	1280	0	1280	0	0	1	TripleNeg
GSM808188	BreastPrimaryTumor_treatmentF1_timePtT1_patient_1166	1166	54.43	-0.0689655172413793	1	1	1224	0	1224	0	2	0	HRposHER2neg
GSM808189	BreastPrimaryTumor_treatmentF1_timePtT1_patient_1155	1155	42.65	0.183908045977011	0.0919540229885057	0.298850574712644	1615	0	1615	0	0	1	TripleNeg
GSM808190	BreastPrimaryTumor_treatmentF1_timePtT1_patient_1158	1158	61.79	0.321428571428571	0.607142857142857	0.857142857142857	1581	0	1581	0	2	0	HRposHER2neg
GSM808191	BreastPrimaryTumor_treatmentF1_timePtT1_patient_1161	1161	56.83	0.222222222222222	0.777777777777778	1	1190	0	1190	0	1	0	HER2pos
GSM808192	BreastPrimaryTumor_treatmentF1_timePtT1_patient_1160	1160	55.65	0.0649350649350649	NA	0.506493506493506	1595	0	1595	0	NA	0	TripleNeg
GSM808193	BreastPrimaryTumor_treatmentF1_timePtT1_patient_1152	1152	51.29	0.0571428571428571	0.185714285714286	0.514285714285714	1287	0	981	1	2	0	HER2pos
GSM808194	BreastPrimaryTumor_treatmentF1_timePtT1_patient_1154	1154	65.45	0.19047619047619	0.333333333333333	0.547619047619048	1190	0	1190	0	3	0	HRposHER2neg
GSM808195	BreastPrimaryTumor_treatmentF1_timePtT1_patient_1142	1142	28.76	0.0595238095238095	-0.428571428571429	-0.202380952380952	1011	1	718	1	3	0	NA
GSM808196	BreastPrimaryTumor_treatmentF1_timePtT1_patient_1145	1145	39.37	0.575	NA	1	371	0	371	0	0	1	HER2pos
GSM808197	BreastPrimaryTumor_treatmentF1_timePtT1_patient_1146	1146	50.15	0.180555555555556	0.333333333333333	0.583333333333333	283	0	283	0	3	0	HRposHER2neg
GSM808198	BreastPrimaryTumor_treatmentF1_timePtT1_patient_1173	1173	43.96	NA	1	1	1379	0	1379	0	2	0	NA
GSM808199	BreastPrimaryTumor_treatmentF1_timePtT1_patient_1179	1179	49.61	0.0327868852459016	0.0983606557377049	0.622950819672131	1456	0	1456	0	2	0	TripleNeg
GSM808200	BreastPrimaryTumor_treatmentF1_timePtT1_patient_1175	1175	64.33	0.0441176470588235	0.117647058823529	0.176470588235294	1344	0	1344	0	2	0	HRposHER2neg
GSM808201	BreastPrimaryTumor_treatmentF1_timePtT1_patient_1176	1176	47.58	0.116279069767442	NA	NA	855	0	855	0	0	1	HER2pos
GSM808202	BreastPrimaryTumor_treatmentF1_timePtT1_patient_1164	1164	60.11	0.114285714285714	0.114285714285714	0.714285714285714	1624	0	1624	0	2	0	HRposHER2neg
GSM808203	BreastPrimaryTumor_treatmentF1_timePtT1_patient_1169	1169	44.15	0	0.146341463414634	0.48780487804878	756	1	315	1	3	0	TripleNeg
GSM808204	BreastPrimaryTumor_treatmentF2_timePtT1_patient_1202	1202	53.45	0.0625	0.5625	1	1441	0	1441	0	0	1	HRposHER2neg
GSM808205	BreastPrimaryTumor_treatmentF1_timePtT1_patient_1074	1074	36.51	0.0915032679738562	0.254901960784314	0.967320261437909	1981	0	1981	0	2	0	HRposHER2neg
GSM808206	BreastPrimaryTumor_treatmentF1_timePtT1_patient_1087	1087	43.01	0.275862068965517	NA	1	1513	0	1513	0	0	1	HER2pos
GSM808207	BreastPrimaryTumor_treatmentF1_timePtT1_patient_1122	1122	59.7	0.184615384615385	0.138461538461538	0.615384615384615	1481	0	1481	0	2	0	HER2pos
GSM808208	BreastPrimaryTumor_treatmentF1_timePtT1_patient_1130	1130	39.08	0.590909090909091	0.590909090909091	1	1375	0	1375	0	0	1	HRposHER2neg
GSM808209	BreastPrimaryTumor_treatmentF1_timePtT1_patient_1192	1192	31.26	NA	1	1	1311	0	1311	0	0	1	NA
GSM808210	BreastPrimaryTumor_treatmentF1_timePtT1_patient_1191	1191	45.88	0.027027027027027	0.297297297297297	0.756756756756757	1238	0	1238	0	2	0	HRposHER2neg
GSM808211	BreastPrimaryTumor_treatmentF1_timePtT1_patient_1215	1215	49.2	NA	NA	NA	836	0	478	1	0	1	HER2pos
GSM808212	BreastPrimaryTumor_treatmentF1_timePtT1_patient_1208	1208	42.07	0.283132530120482	NA	1	1309	0	1309	0	0	1	TripleNeg
GSM808213	BreastPrimaryTumor_treatmentF1_timePtT1_patient_1206	1206	43.03	0	0.551282051282051	0.666666666666667	481	1	481	1	2	0	HRposHER2neg
GSM808214	BreastPrimaryTumor_treatmentF1_timePtT1_patient_1205	1205	42.56	0.0666666666666667	0.373333333333333	0.533333333333333	185	0	185	0	NA	NA	HRposHER2neg
GSM808215	BreastPrimaryTumor_treatmentF1_timePtT1_patient_1203	1203	42.34	0.0571428571428571	0.219047619047619	0.171428571428571	1371	0	1303	1	NA	0	HRposHER2neg
GSM808216	BreastPrimaryTumor_treatmentF1_timePtT1_patient_1225	1225	47.84	0.0337078651685393	0.752808988764045	0.865168539325843	1115	0	1332	0	2	0	HRposHER2neg
GSM808217	BreastPrimaryTumor_treatmentF1_timePtT1_patient_1213	1213	38.05	0.0810810810810811	0.162162162162162	1	1113	0	1113	0	NA	0	HER2pos
GSM808218	BreastPrimaryTumor_treatmentF1_timePtT1_patient_1226	1226	42.08	0.122448979591837	0.163265306122449	0.428571428571429	1272	0	1272	0	2	0	HRposHER2neg
GSM808219	BreastPrimaryTumor_treatmentF1_timePtT1_patient_1227	1227	42.46	-0.163265306122449	NA	1	1234	0	1234	0	0	1	TripleNeg
GSM808220	BreastPrimaryTumor_treatmentF1_timePtT1_patient_1231	1231	45.5	NA	0.209876543209877	0.308641975308642	1251	0	1251	0	2	0	HRposHER2neg
GSM808221	BreastPrimaryTumor_treatmentF1_timePtT1_patient_1237	1237	46.46	0	0.383333333333333	0.4	1031	0	1031	0	2	0	HER2pos
GSM808222	BreastPrimaryTumor_treatmentF1_timePtT1_patient_1232	1232	49.97	0.146067415730337	0.460674157303371	0.730337078651685	1197	0	1197	0	2	0	HRposHER2neg
GSM808223	BreastPrimaryTumor_treatmentF1_timePtT1_patient_1236	1236	38.61	-0.0196078431372549	0.313725490196078	0.549019607843137	832	1	510	1	3	0	HRposHER2neg
GSM808224	BreastPrimaryTumor_treatmentF1_timePtT1_patient_1211	1211	48.11	0.0526315789473684	0.210526315789474	1	1159	0	1159	0	2	0	HRposHER2neg
GSM808225	BreastPrimaryTumor_treatmentF1_timePtT1_patient_1239	1239	48.57	0.148648648648649	0.837837837837838	0.864864864864865	1155	0	1155	0	1	0	HRposHER2neg
GSM808226	BreastPrimaryTumor_treatmentF1_timePtT1_patient_1209	1209	43.44	0.142857142857143	0.142857142857143	0.607142857142857	970	0	970	0	2	0	HRposHER2neg
GSM808227	BreastPrimaryTumor_treatmentF1_timePtT1_patient_1216	1216	34.43	0.181818181818182	0.2	1	1302	0	644	1	0	1	TripleNeg
GSM808228	BreastPrimaryTumor_treatmentF1_timePtT1_patient_1218	1218	47.82	0.168141592920354	0.610619469026549	1	1379	0	1379	0	2	0	TripleNeg
GSM808229	BreastPrimaryTumor_treatmentF1_timePtT1_patient_1220	1220	43.12	0.0886075949367089	0.784810126582278	1	1227	0	1227	0	0	1	TripleNeg
GSM808230	BreastPrimaryTumor_treatmentF1_timePtT1_patient_1223	1223	59.82	0.259259259259259	0.444444444444444	0.481481481481481	1303	0	1303	0	2	0	HRposHER2neg
GSM808231	BreastPrimaryTumor_treatmentF1_timePtT1_patient_1222	1222	55.52	-0.0892857142857143	-0.196428571428571	1	1148	0	1148	0	2	0	HER2pos
GSM808232	BreastPrimaryTumor_treatmentF2_timePtT1_patient_1187	1187	47.06	0.157142857142857	0.0285714285714286	0.428571428571429	1454	0	1454	0	2	0	TripleNeg
GSM808233	BreastPrimaryTumor_treatmentF1_timePtT1_patient_1219	1219	45.98	0.0754716981132075	0.245283018867925	NA	1140	0	1183	0	2	0	HRposHER2neg
GSM808234	BreastPrimaryTumor_treatmentF2_timePtT1_patient_1184	1184	49.1	0.3	0.675	0.875	929	0	929	0	NA	1	TripleNeg
GSM808235	BreastPrimaryTumor_treatmentF1_timePtT1_patient_1193	1193	59.6	-0.027027027027027	0.243243243243243	0.216216216216216	1425	0	1425	0	3	0	HRposHER2neg
GSM808236	BreastPrimaryTumor_treatmentF1_timePtT1_patient_1200	1200	43.79	-0.132075471698113	-0.169811320754717	0.679245283018868	1325	0	1111	1	3	0	HRposHER2neg
GSM808237	BreastPrimaryTumor_treatmentF1_timePtT1_patient_1199	1199	37.68	0.102564102564103	0.166666666666667	0.166666666666667	476	1	274	1	3	0	TripleNeg
GSM808238	BreastPrimaryTumor_treatmentF2_timePtT1_patient_1221	1221	52.54	0.145299145299145	0.0256410256410256	0.0256410256410256	1280	0	644	1	3	0	HER2pos
GSM808239	BreastPrimaryTumor_treatmentF2_timePtT1_patient_1228	1228	53.25	0.025	0.95	0.958333333333333	1251	0	1251	0	0	1	HER2pos
GSM808240	BreastPrimaryTumor_treatmentF1_timePtT1_patient_1060	1060	67.18	0.0833333333333333	0.375	0.513888888888889	1622	0	1622	0	1	0	HRposHER2neg
GSM808241	BreastPrimaryTumor_treatmentF2_timePtT1_patient_1081	1081	64.09	0.160714285714286	NA	0.321428571428571	1982	0	1982	0	3	0	HRposHER2neg
GSM808242	BreastPrimaryTumor_treatmentF1_timePtT1_patient_1194	1194	33.83	0	0.0677966101694915	0.525423728813559	810	1	636	1	3	0	HRposHER2neg
GSM808243	BreastPrimaryTumor_treatmentF2_timePtT1_patient_1094	1094	49.95	NA	0.32967032967033	0.395604395604396	1793	0	1793	0	3	0	HRposHER2neg
GSM808244	BreastPrimaryTumor_treatmentF4_timePtT2_patient_1001	1001	38.73	0.113636363636364	0.659090909090909	0.840909090909091	1264	1	751	1	2	0	HRposHER2neg
GSM808245	BreastPrimaryTumor_treatmentF3_timePtT2_patient_1004	1004	48.28	0.010989010989011	-0.0879120879120879	0.527472527472527	2436	0	2436	0	NA	0	TripleNeg
GSM808246	BreastPrimaryTumor_treatmentF4_timePtT2_patient_1009	1009	40.66	0.12	0.24	0.906666666666667	2355	0	2355	0	2	0	TripleNeg
GSM808247	BreastPrimaryTumor_treatmentF3_timePtT2_patient_1012	1012	53.78	-0.0769230769230769	0.282051282051282	0.269230769230769	2425	0	2425	1	2	0	HRposHER2neg
GSM808248	BreastPrimaryTumor_treatmentF3_timePtT2_patient_1016	1016	35.52	0.178082191780822	0.219178082191781	0.506849315068493	2359	0	759	1	2	0	HRposHER2neg
GSM808249	BreastPrimaryTumor_treatmentF3_timePtT2_patient_1017	1017	68.31	NA	0.5	0.703703703703704	916	1	916	1	3	0	TripleNeg
GSM808250	BreastPrimaryTumor_treatmentF3_timePtT2_patient_1022	1022	51.41	0.0714285714285714	0.224489795918367	0.23469387755102	1924	0	1924	0	2	0	HRposHER2neg
GSM808251	BreastPrimaryTumor_treatmentF4_timePtT2_patient_1026	1026	44.41	0.21875	0.5625	1	2158	0	2213	0	0	1	HER2pos
GSM808252	BreastPrimaryTumor_treatmentF3_timePtT2_patient_1027	1027	38.22	0.075	-0.625	NA	1996	0	1058	1	2	0	TripleNeg
GSM808253	BreastPrimaryTumor_treatmentF3_timePtT2_patient_1029	1029	63.63	-0.0869565217391304	0.108695652173913	0.152173913043478	2023	0	2413	0	2	0	HER2pos
GSM808254	BreastPrimaryTumor_treatmentF3_timePtT2_patient_1031	1031	54.16	0.116279069767442	0.162790697674419	0.209302325581395	2117	0	1555	1	NA	0	HRposHER2neg
GSM808255	BreastPrimaryTumor_treatmentF3_timePtT2_patient_1032	1032	37.58	0.166666666666667	0.216666666666667	0.133333333333333	1384	0	1384	0	2	0	HRposHER2neg
GSM808256	BreastPrimaryTumor_treatmentF3_timePtT2_patient_1033	1033	59.05	0.507692307692308	0.507692307692308	0.469230769230769	1942	0	1942	0	2	0	HRposHER2neg
GSM808257	BreastPrimaryTumor_treatmentF3_timePtT2_patient_1034	1034	46.57	0.0681818181818182	1	1	555	1	410	1	3	0	TripleNeg
GSM808258	BreastPrimaryTumor_treatmentF3_timePtT2_patient_1035	1035	40.82	0.1	0.4	0.59	2240	0	729	1	NA	NA	HER2pos
GSM808259	BreastPrimaryTumor_treatmentF3_timePtT2_patient_1036	1036	38.27	0.0099009900990099	NA	0.178217821782178	1049	1	391	1	1	0	HER2pos
GSM808260	BreastPrimaryTumor_treatmentF3_timePtT2_patient_1037	1037	51.14	0.0869565217391304	0.108695652173913	0.108695652173913	1806	0	1806	0	2	0	TripleNeg
GSM808261	BreastPrimaryTumor_treatmentF3_timePtT2_patient_1038	1038	37.81	0	0.277777777777778	0.388888888888889	1843	0	1843	0	1	0	TripleNeg
GSM808262	BreastPrimaryTumor_treatmentF3_timePtT2_patient_1039	1039	30.99	0	0.15	0.4	2030	0	2030	0	0	1	HER2pos
GSM808263	BreastPrimaryTumor_treatmentF3_timePtT2_patient_1041	1041	46.64	0.0444444444444444	0.0444444444444444	0.411111111111111	1679	1	1679	1	3	0	HER2pos
GSM808264	BreastPrimaryTumor_treatmentF3_timePtT2_patient_1042	1042	58.07	0.795698924731183	0.182795698924731	0.56989247311828	1928	0	2033	0	2	0	HRposHER2neg
GSM808265	BreastPrimaryTumor_treatmentF3_timePtT2_patient_1043	1043	38.88	-0.0579710144927536	-0.0217391304347826	0.717391304347826	745	1	224	1	2	0	HER2pos
GSM808266	BreastPrimaryTumor_treatmentF3_timePtT2_patient_1044	1044	58.84	NA	NA	0.162337662337662	441	1	225	1	3	0	TripleNeg
GSM808267	BreastPrimaryTumor_treatmentF3_timePtT2_patient_1045	1045	49.58	0.65	0.2	0.75	536	1	475	1	0	1	TripleNeg
GSM808268	BreastPrimaryTumor_treatmentF3_timePtT2_patient_1049	1049	50.43	0.125984251968504	0.291338582677165	0.362204724409449	344	1	179	1	3	0	TripleNeg
GSM808269	BreastPrimaryTumor_treatmentF4_timePtT2_patient_1051	1051	48.8	NA	0.147058823529412	0.225490196078431	912	0	912	0	0	1	HRposHER2neg
GSM808270	BreastPrimaryTumor_treatmentF3_timePtT2_patient_1054	1054	42.76	-0.0927835051546392	-0.0618556701030928	0.134020618556701	615	1	303	1	3	0	TripleNeg
GSM808271	BreastPrimaryTumor_treatmentF3_timePtT2_patient_1057	1057	44.24	0.0380952380952381	0.171428571428571	1	314	1	179	1	2	0	TripleNeg
GSM808272	BreastPrimaryTumor_treatmentF3_timePtT2_patient_1058	1058	54.72	0.394736842105263	0.842105263157895	0.605263157894737	1655	0	1655	0	0	1	TripleNeg
GSM808273	BreastPrimaryTumor_treatmentF3_timePtT2_patient_1059	1059	54.81	0.35	0.15	NA	1775	0	1775	0	2	0	HRposHER2neg
GSM808274	BreastPrimaryTumor_treatmentF3_timePtT2_patient_1063	1063	52.17	0.14	0.4	0.18	1862	0	1862	0	1	0	HER2pos
GSM808275	BreastPrimaryTumor_treatmentF3_timePtT2_patient_1069	1069	57.18	0.161290322580645	0.290322580645161	0.225806451612903	1947	0	1947	0	2	0	HRposHER2neg
GSM808276	BreastPrimaryTumor_treatmentF3_timePtT2_patient_1077	1077	41.65	0.235294117647059	0.686274509803922	0.705882352941177	1926	0	1926	0	0	1	HER2pos
GSM808277	BreastPrimaryTumor_treatmentF3_timePtT2_patient_1078	1078	31.33	-0.0232558139534884	-0.0232558139534884	0	1939	0	1939	0	0	1	HRposHER2neg
GSM808278	BreastPrimaryTumor_treatmentF3_timePtT2_patient_1081	1081	64.09	0.160714285714286	NA	0.321428571428571	1982	0	1982	0	3	0	HRposHER2neg
GSM808279	BreastPrimaryTumor_treatmentF3_timePtT2_patient_1084	1084	34.53	-0.0810810810810811	0.720720720720721	0.783783783783784	1766	0	1766	0	2	0	HER2pos
GSM808280	BreastPrimaryTumor_treatmentF3_timePtT2_patient_1086	1086	41.51	0.0434782608695652	0.463768115942029	0.63768115942029	1643	0	1643	0	2	0	HER2pos
GSM808281	BreastPrimaryTumor_treatmentF3_timePtT2_patient_1095	1095	43.57	0.118421052631579	0.263157894736842	0.289473684210526	1802	0	1802	0	3	0	HRposHER2neg
GSM808282	BreastPrimaryTumor_treatmentF3_timePtT2_patient_1100	1100	63.32	0.138888888888889	0.444444444444444	0.583333333333333	1906	0	1906	0	2	0	HRposHER2neg
GSM808283	BreastPrimaryTumor_treatmentF3_timePtT2_patient_1101	1101	42.84	0.573033707865168	-0.0224719101123595	0.101123595505618	944	1	483	1	3	0	HER2pos
GSM808284	BreastPrimaryTumor_treatmentF3_timePtT2_patient_1110	1110	56.94	0	0.416666666666667	0.638888888888889	1652	0	1652	0	2	0	HRposHER2neg
GSM808285	BreastPrimaryTumor_treatmentF3_timePtT2_patient_1114	1114	44.82	0.166666666666667	0.25	0.25	1466	0	1756	0	2	0	HRposHER2neg
GSM808286	BreastPrimaryTumor_treatmentF4_timePtT2_patient_1125	1125	44.85	0.0823529411764706	0.0588235294117647	0.352941176470588	1615	0	1615	0	0	1	HRposHER2neg
GSM808287	BreastPrimaryTumor_treatmentF3_timePtT2_patient_1127	1127	47.61	-0.169811320754717	0.0188679245283019	0.320754716981132	571	0	571	0	3	0	HRposHER2neg
GSM808288	BreastPrimaryTumor_treatmentF3_timePtT2_patient_1132	1132	51.42	0.0153846153846154	0.0769230769230769	0.2	1719	0	1719	0	3	0	HRposHER2neg
GSM808289	BreastPrimaryTumor_treatmentFS_timePtTS_patient_1002	1002	37.79	0.103448275862069	-1.27586206896552	0.448275862068966	1155	1	1043	1	3	0	HRposHER2neg
GSM808290	BreastPrimaryTumor_treatmentFS_timePtTS_patient_1003	1003	49.83	-0.28	-0.08	0.08	2387	0	2387	0	3	0	HRposHER2neg
GSM808291	BreastPrimaryTumor_treatmentFS_timePtTS_patient_1004	1004	48.28	0.010989010989011	-0.0879120879120879	0.527472527472527	2436	0	2436	0	NA	0	TripleNeg
GSM808292	BreastPrimaryTumor_treatmentFS_timePtTS_patient_1005	1005	45.8	-0.112244897959184	0.387755102040816	0.571428571428571	2220	0	2520	0	NA	0	HRposHER2neg
GSM808293	BreastPrimaryTumor_treatmentFS_timePtTS_patient_1008	1008	64.51	-0.0888888888888889	-0.0444444444444444	0.288888888888889	2341	0	2341	0	1	0	HRposHER2neg
GSM808294	BreastPrimaryTumor_treatmentFS_timePtTS_patient_1009	1009	40.66	0.12	0.24	0.906666666666667	2355	0	2355	0	2	0	TripleNeg
GSM808295	BreastPrimaryTumor_treatmentFS_timePtTS_patient_1016	1016	35.52	0.178082191780822	0.219178082191781	0.506849315068493	2359	0	759	1	2	0	HRposHER2neg
GSM808296	BreastPrimaryTumor_treatmentFS_timePtTS_patient_1032	1032	37.58	0.166666666666667	0.216666666666667	0.133333333333333	1384	0	1384	0	2	0	HRposHER2neg
GSM808297	BreastPrimaryTumor_treatmentFS_timePtTS_patient_1039	1039	30.99	0	0.15	0.4	2030	0	2030	0	0	1	HER2pos
GSM808298	BreastPrimaryTumor_treatmentFS_timePtTS_patient_1040	1040	56.46	0.072463768115942	NA	0.27536231884058	455	1	413	1	3	0	TripleNeg
GSM808299	BreastPrimaryTumor_treatmentFS_timePtTS_patient_1044	1044	58.84	NA	NA	0.162337662337662	441	1	225	1	3	0	TripleNeg
GSM808300	BreastPrimaryTumor_treatmentFS_timePtTS_patient_1049	1049	50.43	0.125984251968504	0.291338582677165	0.362204724409449	344	1	179	1	3	0	TripleNeg
GSM808301	BreastPrimaryTumor_treatmentFS_timePtTS_patient_1054	1054	42.76	-0.0927835051546392	-0.0618556701030928	0.134020618556701	615	1	303	1	3	0	TripleNeg
GSM808302	BreastPrimaryTumor_treatmentFS_timePtTS_patient_1055	1055	52.82	0	0	0.26	1738	0	1738	0	3	0	HRposHER2neg
GSM808303	BreastPrimaryTumor_treatmentFS_timePtTS_patient_1061	1061	54.19	0.05	0.7	0.666666666666667	658	1	524	1	2	0	HER2pos
GSM808304	BreastPrimaryTumor_treatmentFS_timePtTS_patient_1062	1062	34.61	-0.103896103896104	-0.298701298701299	-0.272727272727273	869	1	216	1	2	0	HRposHER2neg
GSM808305	BreastPrimaryTumor_treatmentFS_timePtTS_patient_1063	1063	52.17	0.14	0.4	0.18	1862	0	1862	0	1	0	HER2pos
GSM808306	BreastPrimaryTumor_treatmentFS_timePtTS_patient_1069	1069	57.18	0.161290322580645	0.290322580645161	0.225806451612903	1947	0	1947	0	2	0	HRposHER2neg
GSM808307	BreastPrimaryTumor_treatmentFS_timePtTS_patient_1084	1084	34.53	-0.0810810810810811	0.720720720720721	0.783783783783784	1766	0	1766	0	2	0	HER2pos
GSM808308	BreastPrimaryTumor_treatmentFS_timePtTS_patient_1091	1091	54.64	0.114285714285714	0.228571428571429	0.242857142857143	1384	1	1154	1	2	0	HER2pos
GSM808309	BreastPrimaryTumor_treatmentFS_timePtTS_patient_1095	1095	43.57	0.118421052631579	0.263157894736842	0.289473684210526	1802	0	1802	0	3	0	HRposHER2neg
GSM808310	BreastPrimaryTumor_treatmentFS_timePtTS_patient_1104	1104	51.18	0.0769230769230769	0.538461538461538	NA	1472	0	1472	0	0	1	HER2pos
GSM808311	BreastPrimaryTumor_treatmentFS_timePtTS_patient_1110	1110	56.94	0	0.416666666666667	0.638888888888889	1652	0	1652	0	2	0	HRposHER2neg
GSM808312	BreastPrimaryTumor_treatmentFS_timePtTS_patient_1111	1111	50.59	-0.0128205128205128	0.0128205128205128	0	1808	0	1808	0	3	0	HRposHER2neg
GSM808313	BreastPrimaryTumor_treatmentFS_timePtTS_patient_1112	1112	46.06	-0.0985915492957746	0.183098591549296	0.929577464788732	1510	0	1510	0	0	1	HER2pos
GSM808314	BreastPrimaryTumor_treatmentFS_timePtTS_patient_1115	1115	51.84	0.21195652173913	0.483695652173913	1	1802	0	1802	0	0	1	HER2pos
GSM808315	BreastPrimaryTumor_treatmentFS_timePtTS_patient_1121	1121	41.51	0.258064516129032	0.451612903225806	1	1498	0	1498	0	0	1	TripleNeg
GSM808316	BreastPrimaryTumor_treatmentFS_timePtTS_patient_1129	1129	52.45	0.25	0.375	1	612	1	499	1	0	1	HER2pos
GSM808317	BreastPrimaryTumor_treatmentFS_timePtTS_patient_1139	1139	46.26	0	0.946902654867257	1	1679	0	1679	0	0	1	TripleNeg
GSM808318	BreastPrimaryTumor_treatmentFS_timePtTS_patient_1143	1143	55.35	0.0326086956521739	0.16304347826087	NA	1576	0	862	1	NA	0	HRposHER2neg
GSM808319	BreastPrimaryTumor_treatmentFS_timePtTS_patient_1146	1146	50.15	0.180555555555556	0.333333333333333	0.583333333333333	283	0	283	0	3	0	HRposHER2neg
GSM808320	BreastPrimaryTumor_treatmentFS_timePtTS_patient_1149	1149	59.18	0.526315789473684	0.389473684210526	0.768421052631579	1534	1	1534	1	3	0	TripleNeg
GSM808321	BreastPrimaryTumor_treatmentFS_timePtTS_patient_1154	1154	65.45	0.19047619047619	0.333333333333333	0.547619047619048	1190	0	1190	0	3	0	HRposHER2neg
GSM808322	BreastPrimaryTumor_treatmentFS_timePtTS_patient_1159	1159	55.95	0.169230769230769	0.169230769230769	0.169230769230769	574	1	428	1	3	0	NA
GSM808323	BreastPrimaryTumor_treatmentFS_timePtTS_patient_1160	1160	55.65	0.0649350649350649	NA	0.506493506493506	1595	0	1595	0	NA	0	TripleNeg
GSM808324	BreastPrimaryTumor_treatmentFS_timePtTS_patient_1164	1164	60.11	0.114285714285714	0.114285714285714	0.714285714285714	1624	0	1624	0	2	0	HRposHER2neg
GSM808325	BreastPrimaryTumor_treatmentFS_timePtTS_patient_1167	1167	50.63	0.0588235294117647	0.833333333333333	0.931372549019608	1481	0	1289	1	NA	0	HER2pos
GSM808326	BreastPrimaryTumor_treatmentFS_timePtTS_patient_1169	1169	44.15	0	0.146341463414634	0.48780487804878	756	1	315	1	3	0	TripleNeg
GSM808327	BreastPrimaryTumor_treatmentFS_timePtTS_patient_1170	1170	44.35	-0.2	-0.66	-0.5	1190	0	1190	0	3	0	HRposHER2neg
GSM808328	BreastPrimaryTumor_treatmentFS_timePtTS_patient_1173	1173	43.96	NA	1	1	1379	0	1379	0	2	0	NA
GSM808329	BreastPrimaryTumor_treatmentFS_timePtTS_patient_1175	1175	64.33	0.0441176470588235	0.117647058823529	0.176470588235294	1344	0	1344	0	2	0	HRposHER2neg
GSM808330	BreastPrimaryTumor_treatmentFS_timePtTS_patient_1179	1179	49.61	0.0327868852459016	0.0983606557377049	0.622950819672131	1456	0	1456	0	2	0	TripleNeg
GSM808331	BreastPrimaryTumor_treatmentFS_timePtTS_patient_1181	1181	34.71	-0.0350877192982456	0.324561403508772	0.333333333333333	1357	0	1542	0	2	0	HRposHER2neg
GSM808332	BreastPrimaryTumor_treatmentFS_timePtTS_patient_1183	1183	53.78	0	0.375	0.416666666666667	1456	0	1456	0	2	0	HRposHER2neg
GSM808333	BreastPrimaryTumor_treatmentFS_timePtTS_patient_1185	1185	49.79	0.28169014084507	0.732394366197183	1	1322	0	1322	0	3	0	HRposHER2neg
GSM808334	BreastPrimaryTumor_treatmentFS_timePtTS_patient_1188	1188	38.26	0.1	0.4	0.5	1318	0	1318	0	2	0	TripleNeg
GSM808335	BreastPrimaryTumor_treatmentFS_timePtTS_patient_1191	1191	45.88	0.027027027027027	0.297297297297297	0.756756756756757	1238	0	1238	0	2	0	HRposHER2neg
GSM808336	BreastPrimaryTumor_treatmentFS_timePtTS_patient_1192	1192	31.26	NA	1	1	1311	0	1311	0	0	1	NA
GSM808337	BreastPrimaryTumor_treatmentFS_timePtTS_patient_1193	1193	59.6	-0.027027027027027	0.243243243243243	0.216216216216216	1425	0	1425	0	3	0	HRposHER2neg
GSM808338	BreastPrimaryTumor_treatmentFS_timePtTS_patient_1194	1194	33.83	0	0.0677966101694915	0.525423728813559	810	1	636	1	3	0	HRposHER2neg
GSM808339	BreastPrimaryTumor_treatmentFS_timePtTS_patient_1197	1197	44.73	0.0822784810126582	0.221518987341772	0.20253164556962	1050	0	1050	0	2	0	HRposHER2neg
GSM808340	BreastPrimaryTumor_treatmentFS_timePtTS_patient_1199	1199	37.68	0.102564102564103	0.166666666666667	0.166666666666667	476	1	274	1	3	0	TripleNeg
GSM808341	BreastPrimaryTumor_treatmentFS_timePtTS_patient_1200	1200	43.79	-0.132075471698113	-0.169811320754717	0.679245283018868	1325	0	1111	1	3	0	HRposHER2neg
GSM808342	BreastPrimaryTumor_treatmentFS_timePtTS_patient_1203	1203	42.34	0.0571428571428571	0.219047619047619	0.171428571428571	1371	0	1303	1	NA	0	HRposHER2neg
GSM808343	BreastPrimaryTumor_treatmentFS_timePtTS_patient_1206	1206	43.03	0	0.551282051282051	0.666666666666667	481	1	481	1	2	0	HRposHER2neg
GSM808344	BreastPrimaryTumor_treatmentFS_timePtTS_patient_1219	1219	45.98	0.0754716981132075	0.245283018867925	NA	1140	0	1183	0	2	0	HRposHER2neg
GSM808345	BreastPrimaryTumor_treatmentFS_timePtTS_patient_1221	1221	52.54	0.145299145299145	0.0256410256410256	0.0256410256410256	1280	0	644	1	3	0	HER2pos
GSM808346	BreastPrimaryTumor_treatmentFS_timePtTS_patient_1222	1222	55.52	-0.0892857142857143	-0.196428571428571	1	1148	0	1148	0	2	0	HER2pos
GSM808347	BreastPrimaryTumor_treatmentFS_timePtTS_patient_1225	1225	47.84	0.0337078651685393	0.752808988764045	0.865168539325843	1115	0	1332	0	2	0	HRposHER2neg
GSM808348	BreastPrimaryTumor_treatmentFS_timePtTS_patient_1226	1226	42.08	0.122448979591837	0.163265306122449	0.428571428571429	1272	0	1272	0	2	0	HRposHER2neg
GSM808349	BreastPrimaryTumor_treatmentFS_timePtTS_patient_1230	1230	53.45	-0.0166666666666667	-0.2	0	187	1	180	1	3	0	HRposHER2neg
GSM808350	BreastPrimaryTumor_treatmentFS_timePtTS_patient_1231	1231	45.5	NA	0.209876543209877	0.308641975308642	1251	0	1251	0	2	0	HRposHER2neg
